# Varying selection pressure for a Na^+^ sensing site in epithelial Na^+^ channel subunits reflect divergent roles in Na^+^ homeostasis

**DOI:** 10.1101/2024.02.16.580691

**Authors:** Xue-Ping Wang, Priyanka Srinivasan, Mustapha El Hamdaoui, Rafael Grytz, Ossama B. Kashlan

## Abstract

The epithelial Na^+^ channel (ENaC) emerged early in vertebrates and has played a role in Na^+^ and fluid homeostasis throughout vertebrate evolution. We previously showed that proteolytic activation of the channel evolved at the water to land transition of vertebrates. Sensitivity to extracellular Na^+^, known as Na^+^ self-inhibition, reduces ENaC function when Na^+^ concentrations are high and is a distinctive feature of the channel. A fourth ENaC subunit, δ, emerged in jawed fishes from an α subunit gene duplication. Here, we analyzed 846 α and δ subunit sequences and found that a key Asp in a postulated Na^+^ binding site was nearly always present in the α subunit, but frequently lost in the δ subunit (e.g., human). Analysis of site evolution and codon substitution rates provide evidence that the ancestral α subunit had the site and that purifying selection for the site relaxed in the δ subunit after its divergence from the α subunit, coinciding with a loss of δ subunit expression in renal tissues. We also provide evidence that the proposed Na^+^ binding site in the α subunit is a bona fide site by conferring novel function to channels comprising human δ subunits. Together, our findings provide evidence that ENaC Na^+^ self-inhibition improves fitness through its role in Na^+^ homeostasis in vertebrates.
