## Supplementary file 2 for "Varying selection pressure for a Na^+^ sensing site in epithelial Na^+^ channel subunits reflect divergent roles in Na^+^ homeostasis"

#Nexus
Begin Trees;
	Translate
		1 AAI25075_1_Homo_sapiens,
		2 AAI69904_1_Xenopus_laevis,
		3 AAM53957_1_Lithobates_catesbeianus,
		4 AAS00455_1_Oryctolagus_cuniculus,
		5 BAE16707_1_Rhinella_marina,
		6 BAI45878_1_synthetic_construct,
		7 CAB64910_1_Cavia_porcellus,
		8 CAD7670422_1_Nyctereutes_procyonoides,
		9 CAD7689419_1_Nyctereutes_procyonoides,
		10 CAF4873988_1_Ranitomeya_imitator,
		11 ELK23616_1_Myotis_davidii,
		12 EPQ12362_1_Myotis_brandtii,
		13 ETE61106_1_Ophiophagus_hannah,
		14 GCF49088_1_Paroedura_picta,
		15 GCF53442_1_Paroedura_picta,
		16 KAB0341096_1_Muntiacus_muntjak,
		17 KAB0353011_1_Muntiacus_muntjak,
		18 KAB0354034_1_Muntiacus_reevesi,
		19 KAB0395735_1_Balaenoptera_physalus,
		20 KAF0882719_1_Crocuta_crocuta,
		21 KAF1399825_1_Spheniscus_magellanicus,
		22 KAF1442053_1_Pygoscelis_papua,
		23 KAF1469511_1_Megadyptes_antipodes_antipodes,
		24 KAF1474385_1_Eudyptula_novaehollandiae,
		25 KAF1511665_1_Eudyptula_albosignata,
		26 KAF1519152_1_Eudyptes_sclateri,
		27 KAF1533217_1_Eudyptula_albosignata,
		28 KAF1598945_1_Eudyptes_pachyrhynchus,
		29 KAF1657190_1_Eudyptes_robustus,
		30 KAF1661705_1_Aptenodytes_patagonicus,
		31 KAF1673280_1_Pygoscelis_papua,
		32 KAF2981649_1_Melospiza_melodia_maxima,
		33 KAF2985723_1_Melospiza_melodia_maxima,
		34 KAF3820439_1_Mirounga_leonina,
		35 KAF4018533_1_Cervus_hanglu_yarkandensis,
		36 KAF4022875_1_Cervus_hanglu_yarkandensis,
		37 KAF4804887_1_Turdus_rufiventris,
		38 KAF5912361_1_Diceros_bicornis_minor,
		39 KAF5927193_1_Diceros_bicornis_minor,
		40 KAF6339749_1_Rhinolophus_ferrumequinum,
		41 KAF6394943_1_Molossus_molossus,
		42 KAF6497634_1_Rousettus_aegyptiacus,
		43 KAG0118240_1_Lamprotornis_superbus,
		44 KAG5212611_1_Ovis_aries,
		45 KFO05370_1_Balearica_regulorum_gibbericeps,
		46 KFO20244_1_Fukomys_damarensis,
		47 KFO57758_1_Corvus_brachyrhynchos,
		48 KFO80481_1_Cuculus_canorus,
		49 KFP16250_1_Egretta_garzetta,
		50 KFP26484_1_Colius_striatus,
		51 KFP29097_1_Colius_striatus,
		52 KFP44851_1_Chlamydotis_macqueenii,
		53 KFP50332_1_Cathartes_aura,
		54 KFQ09921_1_Leptosomus_discolor,
		55 KFQ14849_1_Leptosomus_discolor,
		56 KFQ18174_1_Merops_nubicus,
		57 KFQ46795_1_Nestor_notabilis,
		58 KFQ47349_1_Nestor_notabilis,
		59 KFQ85501_1_Phoenicopterus_ruber_ruber,
		60 KFQ90921_1_Nipponia_nippon,
		61 KFU84168_1_Chaetura_pelagica,
		62 KFU95381_1_Chaetura_pelagica,
		63 KFV03165_1_Tauraco_erythrolophus,
		64 KFV05873_1_Pterocles_gutturalis,
		65 KFV47250_1_Gavia_stellata,
		66 KFV55930_1_Gavia_stellata,
		67 KFV72326_1_Dryobates_pubescens,
		68 KFV86516_1_Struthio_camelus_australis,
		69 KFW00191_1_Eurypyga_helias,
		70 KFW74090_1_Manacus_vitellinus,
		71 KFZ55580_1_Podiceps_cristatus,
		72 KFZ57524_1_Podiceps_cristatus,
		73 KFZ63672_1_Antrostomus_carolinensis,
		74 KGL82287_1_Tinamus_guttatus,
		75 KGL87116_1_Charadrius_vociferus,
		76 KQK78168_1_Amazona_aestiva,
		77 KYO22283_1_Alligator_mississippiensis,
		78 MXQ98601_1_Bos_mutus,
		79 NP_001009072_1_Pan_troglodytes,
		80 NP_001029_1_Homo_sapiens,
		81 NP_001082645_1_Xenopus_laevis,
		82 NP_001184124_1_Xenopus_tropicalis,
		83 NP_035454_2_Mus_musculus,
		84 NP_113736_1_Rattus_norvegicus,
		85 NWH22444_1_Grus_americana,
		86 NWH35207_1_Chloropsis_hardwickii,
		87 NWH41556_1_Chloropsis_hardwickii,
		88 NWH45437_1_Fregata_magnificens,
		89 NWH51152_1_Fregata_magnificens,
		90 NWH66415_1_Geococcyx_californianus,
		91 NWH66695_1_Geococcyx_californianus,
		92 NWH73335_1_Piaya_cayana,
		93 NWH88031_1_Aegithalos_caudatus,
		94 NWH98596_1_Tichodroma_muraria,
		95 NWI07377_1_Tichodroma_muraria,
		96 NWI14039_1_Crypturellus_soui,
		97 NWI20306_1_Crypturellus_soui,
		98 NWI24873_1_Sula_dactylatra,
		99 NWI29419_1_Sula_dactylatra,
		100 NWI48106_1_Picathartes_gymnocephalus,
		101 NWI50134_1_Calyptomena_viridis,
		102 NWI59237_1_Calyptomena_viridis,
		103 NWI63147_1_Todus_mexicanus,
		104 NWI79874_1_Dryoscopus_gambensis,
		105 NWI81927_1_Dryoscopus_gambensis,
		106 NWI84702_1_Pitta_sordida,
		107 NWI95572_1_Pitta_sordida,
		108 NWJ02209_1_Crypturellus_undulatus,
		109 NWQ54830_1_Melospiza_melodia,
		110 NWQ58280_1_Melospiza_melodia,
		111 NWQ59139_1_Neopipo_cinnamomea,
		112 NWQ60918_1_Neopipo_cinnamomea,
		113 NWQ80800_1_Columbina_picui,
		114 NWQ82484_1_Columbina_picui,
		115 NWQ88663_1_Burhinus_bistriatus,
		116 NWQ93322_1_Burhinus_bistriatus,
		117 NWR12182_1_Sinosuthora_webbiana,
		118 NWR15114_1_Emberiza_fucata,
		119 NWR29693_1_Tachuris_rubrigastra,
		120 NWR31684_1_Tachuris_rubrigastra,
		121 NWR41742_1_Regulus_satrapa,
		122 NWR44172_1_Regulus_satrapa,
		123 NWR59579_1_Bucorvus_abyssinicus,
		124 NWR65272_1_Bucorvus_abyssinicus,
		125 NWR77714_1_Centropus_unirufus,
		126 NWR85171_1_Furnarius_figulus,
		127 NWR85376_1_Furnarius_figulus,
		128 NWS08346_1_Motacilla_alba,
		129 NWS17542_1_Pachyramphus_minor,
		130 NWS31428_1_Polioptila_caerulea,
		131 NWS43684_1_Probosciger_aterrimus,
		132 NWS46959_1_Probosciger_aterrimus,
		133 NWS51256_1_Chunga_burmeisteri,
		134 NWS54375_1_Chunga_burmeisteri,
		135 NWS69582_1_Crotophaga_sulcirostris,
		136 NWS70893_1_Crotophaga_sulcirostris,
		137 NWS85360_1_Toxostoma_redivivum,
		138 NWT03127_1_Mionectes_macconnelli,
		139 NWT21158_1_Vireo_altiloquus,
		140 NWT27697_1_Cardinalis_cardinalis,
		141 NWT30580_1_Cardinalis_cardinalis,
		142 NWT41978_1_Chroicocephalus_maculipennis,
		143 NWT60588_1_Erythrocercus_mccallii,
		144 NWT70045_1_Prunella_himalayana,
		145 NWT90449_1_Lanius_ludovicianus,
		146 NWT97823_1_Urocynchramus_pylzowi,
		147 NWU01473_1_Urocynchramus_pylzowi,
		148 NWU11556_1_Cephalopterus_ornatus,
		149 NWU14308_1_Cephalopterus_ornatus,
		150 NWU28798_1_Platysteira_castanea,
		151 NWU43289_1_Hylia_prasina,
		152 NWU46356_1_Dromas_ardeola,
		153 NWU48592_1_Dromas_ardeola,
		154 NWU63913_1_Pterocles_burchelli,
		155 NWU75946_1_Onychorhynchus_coronatus,
		156 NWU79396_1_Onychorhynchus_coronatus,
		157 NWU91471_1_Upupa_epops,
		158 NWU98705_1_Upupa_epops,
		159 NWV26461_1_Origma_solitaria,
		160 NWV34160_1_Grantiella_picta,
		161 NWV52805_1_Daphoenositta_chrysoptera,
		162 NWV55368_1_Daphoenositta_chrysoptera,
		163 NWV77641_1_Dasyornis_broadbenti,
		164 NWV99658_1_Machaerirhynchus_nigripectus,
		165 NWW01231_1_Oreocharis_arfaki,
		166 NWW10308_1_Oreocharis_arfaki,
		167 NWW18378_1_Falcunculus_frontatus,
		168 NWW39699_1_Panurus_biarmicus,
		169 NWW51359_1_Pedionomus_torquatus,
		170 NWW53103_1_Pedionomus_torquatus,
		171 NWW65201_1_Ifrita_kowaldi,
		172 NWW69788_1_Climacteris_rufus,
		173 NWW74589_1_Climacteris_rufus,
		174 NWW84520_1_Rhynochetos_jubatus,
		175 NWW88250_1_Rhynochetos_jubatus,
		176 NWX04113_1_Caloenas_nicobarica,
		177 NWX04980_1_Caloenas_nicobarica,
		178 NWX11496_1_Aegotheles_bennettii,
		179 NWX22426_1_Aegotheles_bennettii,
		180 NWX27846_1_Notiomystis_cincta,
		181 NWX47620_1_Steatornis_caripensis,
		182 NWX48982_1_Steatornis_caripensis,
		183 NWX69072_1_Alca_torda,
		184 NWX74339_1_Alca_torda,
		185 NWX88720_1_Nothoprocta_pentlandii,
		186 NWY02795_1_Nothoprocta_ornata,
		187 NWY17777_1_Aphelocoma_coerulescens,
		188 NWY21200_1_Aphelocoma_coerulescens,
		189 NWY35867_1_Pheucticus_melanocephalus,
		190 NWY46574_1_Sylvia_atricapilla,
		191 NWY49179_1_Chionis_minor,
		192 NWY49930_1_Chionis_minor,
		193 NWY71362_1_Erithacus_rubecula,
		194 NWY91400_1_Loxia_curvirostra,
		195 NWY94550_1_Loxia_curvirostra,
		196 NWZ04732_1_Agelaius_phoeniceus,
		197 NWZ23027_1_Asarcornis_scutulata,
		198 NWZ38267_1_Brachypodius_atriceps,
		199 NWZ43822_1_Brachypodius_atriceps,
		200 NWZ55270_1_Haliaeetus_albicilla,
		201 NWZ71749_1_Acrocephalus_arundinaceus,
		202 NWZ99126_1_Nesospiza_acunhae,
		203 NXA02619_1_Nesospiza_acunhae,
		204 NXA02983_1_Sapayoa_aenigma,
		205 NXA05856_1_Sapayoa_aenigma,
		206 NXA23828_1_Ibidorhyncha_struthersii,
		207 NXA24214_1_Ibidorhyncha_struthersii,
		208 NXA40278_1_Eudromia_elegans,
		209 NXA41911_1_Eudromia_elegans,
		210 NXA51988_1_Nothocercus_julius,
		211 NXA53269_1_Nothocercus_julius,
		212 NXA59613_1_Mohoua_ochrocephala,
		213 NXA79278_1_Thryothorus_ludovicianus,
		214 NXB10590_1_Cnemophilus_loriae,
		215 NXB21694_1_Rhagologus_leucostigma,
		216 NXB26900_1_Rhagologus_leucostigma,
		217 NXB36200_1_Eulacestoma_nigropectus,
		218 NXB39457_1_Eulacestoma_nigropectus,
		219 NXB47611_1_Leucopsar_rothschildi,
		220 NXB55468_1_Struthidea_cinerea,
		221 NXB60724_1_Struthidea_cinerea,
		222 NXB75263_1_Donacobius_atricapilla,
		223 NXB89315_1_Vidua_chalybeata,
		224 NXC09617_1_Orthonyx_spaldingii,
		225 NXC12166_1_Corythaeola_cristata,
		226 NXC21801_1_Corythaeola_cristata,
		227 NXC28707_1_Campylorhamphus_procurvoides,
		228 NXC46646_1_Penelope_pileata,
		229 NXC54822_1_Aleadryas_rufinucha,
		230 NXC69615_1_Anhinga_anhinga,
		231 NXC83231_1_Cercotrichas_coryphoeus,
		232 NXD10910_1_Nothocercus_nigrocapillus,
		233 NXD14816_1_Nothocercus_nigrocapillus,
		234 NXD21605_1_Elachura_formosa,
		235 NXD43953_1_Copsychus_sechellarum,
		236 NXD54317_1_Corvus_moneduloides,
		237 NXD62470_1_Eolophus_roseicapilla,
		238 NXD65719_1_Eolophus_roseicapilla,
		239 NXD79678_1_Halcyon_senegalensis,
		240 NXD85144_1_Halcyon_senegalensis,
		241 NXD90565_1_Chaetorhynchus_papuensis,
		242 NXE01244_1_Chaetorhynchus_papuensis,
		243 NXE15550_1_Lophotis_ruficrista,
		244 NXE20016_1_Ardeotis_kori,
		245 NXE26039_1_Ardeotis_kori,
		246 NXE37449_1_Ptilorrhoa_leucosticta,
		247 NXE42273_1_Ptilorrhoa_leucosticta,
		248 NXE54182_1_Casuarius_casuarius,
		249 NXE61075_1_Calcarius_ornatus,
		250 NXE80541_1_Cochlearius_cochlearius,
		251 NXE81667_1_Cochlearius_cochlearius,
		252 NXE94837_1_Menura_novaehollandiae,
		253 NXE95198_1_Menura_novaehollandiae,
		254 NXF08430_1_Smithornis_capensis,
		255 NXF09216_1_Smithornis_capensis,
		256 NXF23647_1_Rhodinocichla_rosea,
		257 NXF30417_1_Nyctibius_bracteatus,
		258 NXF36768_1_Nyctibius_bracteatus,
		259 NXF45845_1_Oceanites_oceanicus,
		260 NXF63850_1_Ciccaba_nigrolineata,
		261 NXF70318_1_Ciccaba_nigrolineata,
		262 NXF79461_1_Sclerurus_mexicanus,
		263 NXF80337_1_Sclerurus_mexicanus,
		264 NXF94041_1_Eubucco_bourcierii,
		265 NXF95656_1_Eubucco_bourcierii,
		266 NXG00712_1_Sakesphorus_luctuosus,
		267 NXG17167_1_Grallaria_varia,
		268 NXG34143_1_Dromaius_novaehollandiae,
		269 NXG45394_1_Psilopogon_haemacephalus,
		270 NXG48267_1_Psilopogon_haemacephalus,
		271 NXG55329_1_Hemiprocne_comata,
		272 NXG80832_1_Baryphthengus_martii,
		273 NXG83226_1_Stercorarius_parasiticus,
		274 NXG85551_1_Stercorarius_parasiticus,
		275 NXH02221_1_Loxia_leucoptera,
		276 NXH12505_1_Bucco_capensis,
		277 NXH33867_1_Myiagra_hebetior,
		278 NXH51008_1_Dicaeum_eximium,
		279 NXH57894_1_Rhabdornis_inornatus,
		280 NXH73310_1_Oceanodroma_tethys,
		281 NXH77130_1_Oceanodroma_tethys,
		282 NXH84759_1_Edolisoma_coerulescens,
		283 NXH85680_1_Edolisoma_coerulescens,
		284 NXH99391_1_Pachycephala_philippinensis,
		285 NXI10127_1_Irena_cyanogastra,
		286 NXI26858_1_Sterrhoptilus_dennistouni,
		287 NXI35165_1_Galbula_dea,
		288 NXI40105_1_Galbula_dea,
		289 NXI56916_1_Chloroceryle_aenea,
		290 NXI58284_1_Chloroceryle_aenea,
		291 NXI67393_1_Anseranas_semipalmata,
		292 NXI71067_1_Anseranas_semipalmata,
		293 NXI83294_1_Rhipidura_dahli,
		294 NXI90373_1_Psophia_crepitans,
		295 NXI91101_1_Psophia_crepitans,
		296 NXJ05299_1_Odontophorus_gujanensis,
		297 NXJ09915_1_Odontophorus_gujanensis,
		298 NXJ25911_1_Dicrurus_megarhynchus,
		299 NXJ27103_1_Dicrurus_megarhynchus,
		300 NXJ37922_1_Ciconia_maguari,
		301 NXJ43793_1_Ciconia_maguari,
		302 NXJ44711_1_Spizaetus_tyrannus,
		303 NXJ48698_1_Spizaetus_tyrannus,
		304 NXJ64910_1_Rostratula_benghalensis,
		305 NXJ78550_1_Trogon_melanurus,
		306 NXJ82532_1_Trogon_melanurus,
		307 NXJ94082_1_Corythaixoides_concolor,
		308 NXK16322_1_Arenaria_interpres,
		309 NXK19429_1_Arenaria_interpres,
		310 NXK36217_1_Piprites_chloris,
		311 NXK39974_1_Piprites_chloris,
		312 NXK56546_1_Chauna_torquata,
		313 NXK71394_1_Amazona_guildingii,
		314 NXK81785_1_Amazona_guildingii,
		315 NXK86059_1_Formicarius_rufipectus,
		316 NXK92902_1_Formicarius_rufipectus,
		317 NXL12165_1_Mesembrinibis_cayennensis,
		318 NXL24361_1_Setophaga_kirtlandii,
		319 NXL27695_1_Glaucidium_brasilianum,
		320 NXL30616_1_Glaucidium_brasilianum,
		321 NXL46488_1_Podilymbus_podiceps,
		322 NXL46643_1_Podilymbus_podiceps,
		323 NXL57152_1_Chordeiles_acutipennis,
		324 NXL82356_1_Leptocoma_aspasia,
		325 NXL83370_1_Alectura_lathami,
		326 NXL95324_1_Alectura_lathami,
		327 NXM03259_1_Tyrannus_savana,
		328 NXM03285_1_Tyrannus_savana,
		329 NXM32830_1_Oxyruncus_cristatus,
		330 NXM36863_1_Oxyruncus_cristatus,
		331 NXM41369_1_Gymnorhina_tibicen,
		332 NXM60132_1_Illadopsis_cleaveri,
		333 NXM73179_1_Serilophus_lunatus,
		334 NXM76250_1_Serilophus_lunatus,
		335 NXM80841_1_Oenanthe_oenanthe,
		336 NXM93974_1_Sylvia_borin,
		337 NXN10718_1_Indicator_maculatus,
		338 NXN18134_1_Indicator_maculatus,
		339 NXN40788_1_Rhinoptilus_africanus,
		340 NXN46301_1_Rhinoptilus_africanus,
		341 NXN50236_1_Rynchops_niger,
		342 NXN53830_1_Rynchops_niger,
		343 NXN72093_1_Himantopus_himantopus,
		344 NXN76312_1_Himantopus_himantopus,
		345 NXN88056_1_Bombycilla_garrulus,
		346 NXN91853_1_Rhinopomastus_cyanomelas,
		347 NXN98538_1_Rhinopomastus_cyanomelas,
		348 NXO11773_1_Oriolus_oriolus,
		349 NXO12356_1_Oriolus_oriolus,
		350 NXO21296_1_Cisticola_juncidis,
		351 NXO24742_1_Cisticola_juncidis,
		352 NXO44802_1_Locustella_ochotensis,
		353 NXO46941_1_Aramus_guarauna,
		354 NXO55305_1_Aramus_guarauna,
		355 NXO68956_1_Phainopepla_nitens,
		356 NXO78329_1_Sitta_europaea,
		357 NXO91443_1_Certhia_brachydactyla,
		358 NXP05103_1_Thinocorus_orbignyianus,
		359 NXP14533_1_Thinocorus_orbignyianus,
		360 NXP27102_1_Scytalopus_superciliaris,
		361 NXP27132_1_Scytalopus_superciliaris,
		362 NXP44749_1_Heliornis_fulica,
		363 NXP56696_1_Heliornis_fulica,
		364 NXP56976_1_Chloropsis_cyanopogon,
		365 NXP65661_1_Chloropsis_cyanopogon,
		366 NXP81238_1_Ramphastos_sulfuratus,
		367 NXP92782_1_Passerina_amoena,
		368 NXP97228_1_Vidua_macroura,
		369 NXQ09923_1_Peucedramus_taeniatus,
		370 NXQ26196_1_Alaudala_cheleensis,
		371 NXQ44845_1_Catharus_fuscescens,
		372 NXQ54749_1_Anthoscopus_minutus,
		373 NXQ72869_1_Quiscalus_mexicanus,
		374 NXQ81407_1_Nyctibius_grandis,
		375 NXQ94816_1_Sagittarius_serpentarius,
		376 NXR00828_1_Sagittarius_serpentarius,
		377 NXR18441_1_Cinclus_mexicanus,
		378 NXR47386_1_Hippolais_icterina,
		379 NXR73955_1_Pycnonotus_jocosus,
		380 NXS12199_1_Neodrepanis_coruscans,
		381 NXS30343_1_Pomatostomus_ruficeps,
		382 NXS47091_1_Balaeniceps_rex,
		383 NXS50186_1_Balaeniceps_rex,
		384 NXS54209_1_Brachypteracias_leptosomus,
		385 NXS71236_1_Pandion_haliaetus,
		386 NXS75091_1_Pandion_haliaetus,
		387 NXS82496_1_Erpornis_zantholeuca,
		388 NXS84048_1_Erpornis_zantholeuca,
		389 NXS93465_1_Jacana_jacana,
		390 NXT01513_1_Jacana_jacana,
		391 NXT17992_1_Syrrhaptes_paradoxus,
		392 NXT19455_1_Syrrhaptes_paradoxus,
		393 NXT42957_1_Pelecanoides_urinatrix,
		394 NXT47411_1_Pluvianellus_socialis,
		395 NXT58126_1_Pluvianellus_socialis,
		396 NXT72033_1_Chaetops_frenatus,
		397 NXT81529_1_Zapornia_atra,
		398 NXT82576_1_Zapornia_atra,
		399 NXT87286_1_Anhinga_rufa,
		400 NXT88645_1_Anhinga_rufa,
		401 NXU03492_1_Buphagus_erythrorhynchus,
		402 NXU10683_1_Pardalotus_punctatus,
		403 NXU28145_1_Thalassarche_chlororhynchos,
		404 NXU36996_1_Drymodes_brunneopygia,
		405 NXU45387_1_Drymodes_brunneopygia,
		406 NXU47721_1_Turnix_velox,
		407 NXU50974_1_Turnix_velox,
		408 NXU73667_1_Oreotrochilus_melanogaster,
		409 NXU76082_1_Oreotrochilus_melanogaster,
		410 NXU83966_1_Xiphorhynchus_elegans,
		411 NXU88294_1_Xiphorhynchus_elegans,
		412 NXU98617_1_Cettia_cetti,
		413 NXV19368_1_Cepphus_grylle,
		414 NXV35382_1_Rissa_tridactyla,
		415 NXV36933_1_Rissa_tridactyla,
		416 NXV47839_1_Uria_aalge,
		417 NXV51397_1_Uria_aalge,
		418 NXV87018_1_Calonectris_borealis,
		419 NXV91171_1_Calonectris_borealis,
		420 NXW05858_1_Fregetta_grallaria,
		421 NXW13522_1_Circaetus_pectoralis,
		422 NXW31000_1_Phaetusa_simplex,
		423 NXW37782_1_Phaetusa_simplex,
		424 NXW41374_1_Nyctiprogne_leucopyga,
		425 NXW43319_1_Nyctiprogne_leucopyga,
		426 NXW59852_1_Eurystomus_gularis,
		427 NXW61853_1_Eurystomus_gularis,
		428 NXW74284_1_Hirundo_rustica,
		429 NXW92259_1_Alopecoenas_beccarii,
		430 NXX00132_1_Larus_smithsonianus,
		431 NXX15905_1_Podargus_strigoides,
		432 NXX32576_1_Nicator_chloris,
		433 NXX46869_1_Tricholaema_leucomelas,
		434 NXX50580_1_Tricholaema_leucomelas,
		435 NXX53574_1_Scopus_umbretta,
		436 NXX65290_1_Spizella_passerina,
		437 NXX75109_1_Urocolius_indicus,
		438 NXX75583_1_Urocolius_indicus,
		439 NXX98496_1_Centropus_bengalensis,
		440 NXY35261_1_Pomatorhinus_ruficollis,
		441 NXY47806_1_Ceuthmochares_aereus,
		442 NXY66931_1_Callaeas_wilsoni,
		443 NXY72737_1_Glareola_pratincola,
		444 NXY79587_1_Glareola_pratincola,
		445 NXY91382_1_Ceyx_cyanopectus,
		446 OPJ69346_1_Patagioenas_fasciata_monilis,
		447 OPJ86087_1_Patagioenas_fasciata_monilis,
		448 OWK04048_1_Cervus_elaphus_hippelaphus,
		449 OWK08439_1_Cervus_elaphus_hippelaphus,
		450 OWK53309_1_Lonchura_striata_domestica,
		451 OXB60992_1_Callipepla_squamata,
		452 OXB76261_1_Colinus_virginianus,
		453 OXB78169_1_Colinus_virginianus,
		454 PKU37096_1_Limosa_lapponica_baueri,
		455 PNJ04390_1_Pongo_abelii,
		456 PNJ30215_1_Pongo_abelii,
		457 POI33736_1_Bambusicola_thoracicus,
		458 QGN65848_1_Lepus_yarkandensis,
		459 RLV99042_1_Chloebia_gouldiae,
		460 RMB91608_1_Hirundo_rustica_rustica,
		461 TEA30503_1_Sousa_chinensis,
		462 TFK01472_1_Platysternon_megacephalum,
		463 TFK13677_1_Platysternon_megacephalum,
		464 TKC52160_1_Monodon_monoceros,
		465 TRZ15383_1_Zosterops_borbonicus,
		466 VFV18502_1_Lynx_pardinus,
		467 VFV29629_1_Lynx_pardinus,
		468 VTJ64549_1_Marmota_monax,
		469 XP_001512591_3_Ornithorhynchus_anatinus,
		470 XP_002193500_4_Taeniopygia_guttata,
		471 XP_003226512_1_Anolis_carolinensis,
		472 XP_003410832_2_Loxodonta_africana,
		473 XP_003461599_2_Cavia_porcellus,
		474 XP_003796461_2_Otolemur_garnettii,
		475 XP_003820365_2_Pan_paniscus,
		476 XP_004024514_3_Gorilla_gorilla_gorilla,
		477 XP_004387318_1_Trichechus_manatus_latirostris,
		478 XP_004438792_2_Ceratotherium_simum_simum,
		479 XP_004596510_1_Ochotona_princeps,
		480 XP_004607225_1_Sorex_araneus,
		481 XP_004610673_1_Sorex_araneus,
		482 XP_004639733_1_Octodon_degus,
		483 XP_004657476_1_Jaculus_jaculus,
		484 XP_004692925_1_Condylura_cristata,
		485 XP_004708279_2_Echinops_telfairi,
		486 XP_004766774_1_Mustela_putorius_furo,
		487 XP_004863993_1_Heterocephalus_glaber,
		488 XP_005008876_2_Anas_platyrhynchos,
		489 XP_005038511_1_Ficedula_albicollis,
		490 XP_005143759_2_Melopsittacus_undulatus,
		491 XP_005146707_3_Melopsittacus_undulatus,
		492 XP_005217258_1_Bos_taurus,
		493 XP_005238076_1_Falco_peregrinus,
		494 XP_005338417_1_Ictidomys_tridecemlineatus,
		495 XP_005378822_1_Chinchilla_lanigera,
		496 XP_005404383_1_Chinchilla_lanigera,
		497 XP_005420651_1_Geospiza_fortis,
		498 XP_005486121_1_Zonotrichia_albicollis,
		499 XP_005506326_1_Columba_livia,
		500 XP_005523910_2_Pseudopodoces_humilis,
		501 XP_005569956_1_Macaca_fascicularis,
		502 XP_005637311_1_Canis_lupus_familiaris,
		503 XP_005888969_1_Bos_mutus,
		504 XP_005986143_1_Latimeria_chalumnae,
		505 XP_006009076_1_Latimeria_chalumnae,
		506 XP_006065845_1_Bubalus_bubalis,
		507 XP_006067018_1_Bubalus_bubalis,
		508 XP_006084203_1_Myotis_lucifugus,
		509 XP_006124236_1_Pelodiscus_sinensis,
		510 XP_006757702_1_Myotis_davidii,
		511 XP_006862728_1_Chrysochloris_asiatica,
		512 XP_006878457_1_Chrysochloris_asiatica,
		513 XP_006886008_1_Elephantulus_edwardii,
		514 XP_006891420_1_Elephantulus_edwardii,
		515 XP_006992162_2_Peromyscus_maniculatus_bairdii,
		516 XP_007061445_2_Chelonia_mydas,
		517 XP_007170321_1_Balaenoptera_acutorostrata_scammoni,
		518 XP_007429678_2_Python_bivittatus,
		519 XP_007525801_1_Erinaceus_europaeus,
		520 XP_007527906_1_Erinaceus_europaeus,
		521 XP_007935387_1_Orycteropus_afer_afer,
		522 XP_007965522_2_Chlorocebus_sabaeus,
		523 XP_008501928_2_Calypte_anna,
		524 XP_008503681_2_Calypte_anna,
		525 XP_008512147_1_Equus_przewalskii,
		526 XP_008529865_1_Equus_przewalskii,
		527 XP_008576389_1_Galeopterus_variegatus,
		528 XP_008588158_1_Galeopterus_variegatus,
		529 XP_008823654_2_Nannospalax_galili,
		530 XP_008850903_2_Nannospalax_galili,
		531 XP_008923882_2_Manacus_vitellinus,
		532 XP_009272513_1_Aptenodytes_forsteri,
		533 XP_009323536_1_Pygoscelis_adeliae,
		534 XP_009327297_1_Pygoscelis_adeliae,
		535 XP_009459285_1_Nipponia_nippon,
		536 XP_009481490_1_Pelecanus_crispus,
		537 XP_009509950_1_Phalacrocorax_carbo,
		538 XP_009510002_1_Phalacrocorax_carbo,
		539 XP_009555057_1_Cuculus_canorus,
		540 XP_009578785_1_Fulmarus_glacialis,
		541 XP_009585900_1_Fulmarus_glacialis,
		542 XP_009645087_1_Egretta_garzetta,
		543 XP_009669810_1_Struthio_camelus_australis,
		544 XP_009693526_1_Cariama_cristata,
		545 XP_009696851_1_Cariama_cristata,
		546 XP_009868858_1_Apaloderma_vittatum,
		547 XP_009887967_1_Charadrius_vociferus,
		548 XP_009897900_1_Dryobates_pubescens,
		549 XP_009910145_1_Haliaeetus_albicilla,
		550 XP_009930503_1_Opisthocomus_hoazin,
		551 XP_009940173_1_Opisthocomus_hoazin,
		552 XP_009967902_2_Tyto_alba_alba,
		553 XP_009988730_1_Tauraco_erythrolophus,
		554 XP_010079085_1_Pterocles_gutturalis,
		555 XP_010120102_1_Chlamydotis_macqueenii,
		556 XP_010133519_1_Buceros_rhinoceros_silvestris,
		557 XP_010135402_1_Buceros_rhinoceros_silvestris,
		558 XP_010156624_1_Eurypyga_helias,
		559 XP_010175753_1_Antrostomus_carolinensis,
		560 XP_010180376_1_Mesitornis_unicolor,
		561 XP_010185680_1_Mesitornis_unicolor,
		562 XP_010210790_1_Tinamus_guttatus,
		563 XP_010295848_1_Phaethon_lepturus,
		564 XP_010298429_1_Balearica_regulorum_gibbericeps,
		565 XP_010348668_2_Saimiri_boliviensis_boliviensis,
		566 XP_010375489_1_Rhinopithecus_roxellana,
		567 XP_010384263_1_Rhinopithecus_roxellana,
		568 XP_010394388_2_Corvus_cornix_cornix,
		569 XP_010575842_1_Haliaeetus_leucocephalus,
		570 XP_010625992_1_Fukomys_damarensis,
		571 XP_010716384_1_Meleagris_gallopavo,
		572 XP_010843500_1_Bison_bison_bison,
		573 XP_010848530_1_Bison_bison_bison,
		574 XP_010956130_1_Camelus_bactrianus,
		575 XP_011375630_1_Pteropus_vampyrus,
		576 XP_011743854_1_Macaca_nemestrina,
		577 XP_011768647_2_Macaca_nemestrina,
		578 XP_011807118_1_Colobus_angolensis_palliatus,
		579 XP_011811772_1_Colobus_angolensis_palliatus,
		580 XP_011838331_1_Mandrillus_leucophaeus,
		581 XP_011857366_1_Mandrillus_leucophaeus,
		582 XP_011886575_1_Cercocebus_atys,
		583 XP_011909850_1_Cercocebus_atys,
		584 XP_012311349_1_Aotus_nancymaae,
		585 XP_012376989_2_Dasypus_novemcinctus,
		586 XP_012384792_1_Dasypus_novemcinctus,
		587 XP_012493336_1_Propithecus_coquereli,
		588 XP_012806664_1_Jaculus_jaculus,
		589 XP_012879047_1_Dipodomys_ordii,
		590 XP_012905866_1_Mustela_putorius_furo,
		591 XP_012922790_1_Heterocephalus_glaber,
		592 XP_013811509_1_Apteryx_mantelli_mantelli,
		593 XP_013813503_1_Apteryx_mantelli_mantelli,
		594 XP_014431009_1_Pelodiscus_sinensis,
		595 XP_014639206_1_Ceratotherium_simum_simum,
		596 XP_014697210_1_Equus_asinus,
		597 XP_014718579_1_Equus_asinus,
		598 XP_014796825_1_Calidris_pugnax,
		599 XP_015006375_2_Macaca_mulatta,
		600 XP_015356212_1_Marmota_marmota_marmota,
		601 XP_015396310_1_Panthera_tigris_altaica,
		602 XP_015398634_1_Panthera_tigris_altaica,
		603 XP_015669540_1_Protobothrops_mucrosquamatus,
		604 XP_015671537_1_Protobothrops_mucrosquamatus,
		605 XP_016077262_1_Miniopterus_natalensis,
		606 XP_017401644_1_Cebus_imitator,
		607 XP_017534879_2_Manis_javanica,
		608 XP_017599463_1_Corvus_brachyrhynchos,
		609 XP_017670120_1_Lepidothrix_coronata,
		610 XP_017681185_1_Lepidothrix_coronata,
		611 XP_017738774_1_Rhinopithecus_bieti,
		612 XP_017750698_1_Rhinopithecus_bieti,
		613 XP_017904088_1_Capra_hircus,
		614 XP_018422874_1_Nanorana_parkeri,
		615 XP_018424177_1_Nanorana_parkeri,
		616 XP_018894070_1_Gorilla_gorilla_gorilla,
		617 XP_019145331_2_Corvus_cornix_cornix,
		618 XP_019316581_1_Panthera_pardus,
		619 XP_019320300_1_Panthera_pardus,
		620 XP_019349363_1_Alligator_mississippiensis,
		621 XP_019367370_1_Gavialis_gangeticus,
		622 XP_019382935_1_Gavialis_gangeticus,
		623 XP_019397131_1_Crocodylus_porosus,
		624 XP_019404508_1_Crocodylus_porosus,
		625 XP_019483267_1_Hipposideros_armiger,
		626 XP_019514039_1_Hipposideros_armiger,
		627 XP_020011157_1_Castor_canadensis,
		628 XP_020143274_1_Microcebus_murinus,
		629 XP_020637654_1_Pogona_vitticeps,
		630 XP_020659815_1_Pogona_vitticeps,
		631 XP_020729446_1_Odocoileus_virginianus_texanus,
		632 XP_020734323_1_Odocoileus_virginianus_texanus,
		633 XP_020827532_1_Phascolarctos_cinereus,
		634 XP_020850002_1_Phascolarctos_cinereus,
		635 XP_020946765_1_Sus_scrofa,
		636 XP_020953090_1_Sus_scrofa,
		637 XP_021046590_1_Mus_pahari,
		638 XP_021137584_1_Columba_livia,
		639 XP_021230336_1_Numida_meleagris,
		640 XP_021252254_1_Numida_meleagris,
		641 XP_021492615_1_Meriones_unguiculatus,
		642 XP_021523120_1_Aotus_nancymaae,
		643 XP_021540026_1_Neomonachus_schauinslandi,
		644 XP_021546481_1_Neomonachus_schauinslandi,
		645 XP_021563524_1_Carlito_syrichta,
		646 XP_021777631_1_Papio_anubis,
		647 XP_022378086_1_Enhydra_lutris_kenyoni,
		648 XP_022433075_1_Delphinapterus_leucas,
		649 XP_023389772_1_Pteropus_vampyrus,
		650 XP_023498785_1_Equus_caballus,
		651 XP_023559504_1_Octodon_degus,
		652 XP_023594556_1_Trichechus_manatus_latirostris,
		653 XP_023795998_1_Cyanistes_caeruleus,
		654 XP_024067843_1_Terrapene_carolina_triunguis,
		655 XP_024203415_1_Pan_troglodytes,
		656 XP_024410648_1_Desmodus_rotundus,
		657 XP_024435334_1_Desmodus_rotundus,
		658 XP_024589219_1_Neophocaena_asiaeorientalis_asiaeorientalis,
		659 XP_024847138_1_Bos_taurus,
		660 XP_025021199_1_Python_bivittatus,
		661 XP_025053925_1_Alligator_sinensis,
		662 XP_025067723_1_Alligator_sinensis,
		663 XP_025242263_1_Theropithecus_gelada,
		664 XP_025258766_1_Theropithecus_gelada,
		665 XP_025317715_2_Canis_lupus_dingo,
		666 XP_025707522_1_Callorhinus_ursinus,
		667 XP_025712406_1_Callorhinus_ursinus,
		668 XP_025786014_1_Puma_concolor,
		669 XP_025851151_1_Vulpes_vulpes,
		670 XP_025862713_1_Vulpes_vulpes,
		671 XP_025910087_1_Nothoprocta_perdicaria,
		672 XP_025956438_1_Dromaius_novaehollandiae,
		673 XP_026358400_1_Ursus_arctos_horribilis,
		674 XP_026515859_1_Terrapene_carolina_triunguis,
		675 XP_026543814_1_Notechis_scutatus,
		676 XP_026569126_1_Pseudonaja_textilis,
		677 XP_026571554_1_Pseudonaja_textilis,
		678 XP_026716676_1_Athene_cunicularia,
		679 XP_026718565_1_Athene_cunicularia,
		680 XP_026916564_1_Acinonyx_jubatus,
		681 XP_026929903_1_Acinonyx_jubatus,
		682 XP_026949156_1_Lagenorhynchus_obliquidens,
		683 XP_027284123_1_Cricetulus_griseus,
		684 XP_027305532_1_Anas_platyrhynchos,
		685 XP_027449566_1_Zalophus_californianus,
		686 XP_027470810_2_Zalophus_californianus,
		687 XP_027509386_1_Corapipo_altera,
		688 XP_027537123_1_Neopelma_chrysocephalum,
		689 XP_027584457_1_Pipra_filicauda,
		690 XP_027586195_1_Pipra_filicauda,
		691 XP_027622342_1_Tupaia_chinensis,
		692 XP_027625032_1_Tupaia_chinensis,
		693 XP_027639571_1_Falco_peregrinus,
		694 XP_027688197_2_Chelonia_mydas,
		695 XP_027694415_1_Vombatus_ursinus,
		696 XP_027711200_1_Vombatus_ursinus,
		697 XP_027741048_1_Empidonax_traillii,
		698 XP_027764760_1_Empidonax_traillii,
		699 XP_027806870_1_Marmota_flaviventris,
		700 XP_027831921_1_Ovis_aries,
		701 XP_027976909_1_Eumetopias_jubatus,
		702 XP_028006132_1_Eptesicus_fuscus,
		703 XP_028016669_1_Eptesicus_fuscus,
		704 XP_028346744_1_Physeter_catodon,
		705 XP_028387699_2_Phyllostomus_discolor,
		706 XP_028568612_1_Podarcis_muralis,
		707 XP_028596662_1_Podarcis_muralis,
		708 XP_028666007_1_Erpetoichthys_calabaricus,
		709 XP_028702982_1_Macaca_mulatta,
		710 XP_028748183_1_Peromyscus_leucopus,
		711 XP_028921777_1_Ornithorhynchus_anatinus,
		712 XP_029436262_1_Rhinatrema_bivittatum,
		713 XP_029801812_1_Suricata_suricatta,
		714 XP_029809617_1_Suricata_suricatta,
		715 XP_029875133_1_Aquila_chrysaetos_chrysaetos,
		716 XP_029876229_1_Aquila_chrysaetos_chrysaetos,
		717 XP_030043259_1_Microcaecilia_unicolor,
		718 XP_030078006_1_Microcaecilia_unicolor,
		719 XP_030090837_1_Serinus_canaria,
		720 XP_030177357_1_Lynx_canadensis,
		721 XP_030327486_1_Strigops_habroptila,
		722 XP_030363702_1_Strigops_habroptila,
		723 XP_030391202_1_Gopherus_evgoodei,
		724 XP_030393490_1_Gopherus_evgoodei,
		725 XP_030660590_1_Nomascus_leucogenys,
		726 XP_030661122_1_Nomascus_leucogenys,
		727 XP_030661123_1_Nomascus_leucogenys,
		728 XP_030690515_1_Globicephala_melas,
		729 XP_030743899_1_Echinops_telfairi,
		730 XP_030806070_1_Camarhynchus_parvulus,
		731 XP_030819914_1_Camarhynchus_parvulus,
		732 XP_031239318_1_Mastomys_coucha,
		733 XP_031300111_1_Camelus_dromedarius,
		734 XP_031319641_1_Camelus_dromedarius,
		735 XP_031466087_1_Phasianus_colchicus,
		736 XP_031519213_1_Papio_anubis,
		737 XP_031529322_1_Vicugna_pacos,
		738 XP_031762206_1_Xenopus_tropicalis,
		739 XP_031790725_1_Piliocolobus_tephrosceles,
		740 XP_031794157_1_Sarcophilus_harrisii,
		741 XP_031818927_1_Sarcophilus_harrisii,
		742 XP_031987350_1_Corvus_moneduloides,
		743 XP_032015265_1_Hylobates_moloch,
		744 XP_032057175_1_Aythya_fuligula,
		745 XP_032063342_1_Aythya_fuligula,
		746 XP_032068406_1_Thamnophis_elegans,
		747 XP_032088084_1_Thamnophis_elegans,
		748 XP_032110434_1_Sapajus_apella,
		749 XP_032117895_1_Sapajus_apella,
		750 XP_032246935_1_Phoca_vitulina,
		751 XP_032271219_1_Phoca_vitulina,
		752 XP_032304611_1_Coturnix_japonica,
		753 XP_032328764_1_Camelus_ferus,
		754 XP_032350794_1_Camelus_ferus,
		755 XP_032450062_1_Lynx_canadensis,
		756 XP_032534773_1_Chiroxiphia_lanceolata,
		757 XP_032564981_1_Chiroxiphia_lanceolata,
		758 XP_032614469_1_Hylobates_moloch,
		759 XP_032621253_1_Chelonoidis_abingdonii,
		760 XP_032635837_1_Chelonoidis_abingdonii,
		761 XP_032719009_1_Lontra_canadensis,
		762 XP_032730688_1_Lontra_canadensis,
		763 XP_032824081_1_Petromyzon_marinus,
		764 XP_032863374_1_Tyto_alba_alba,
		765 XP_032935794_1_Catharus_ustulatus,
		766 XP_033012199_1_Lacerta_agilis,
		767 XP_033079005_1_Trachypithecus_francoisi,
		768 XP_033084661_1_Trachypithecus_francoisi,
		769 XP_033260180_1_Orcinus_orca,
		770 XP_033778426_1_Geotrypetes_seraphini,
		771 XP_033778898_1_Geotrypetes_seraphini,
		772 XP_034266825_1_Pantherophis_guttatus,
		773 XP_034290791_1_Pantherophis_guttatus,
		774 XP_034367600_1_Arvicanthis_niloticus,
		775 XP_034500988_1_Ailuropoda_melanoleuca,
		776 XP_034526906_1_Ailuropoda_melanoleuca,
		777 XP_034609336_1_Trachemys_scripta_elegans,
		778 XP_034643586_1_Trachemys_scripta_elegans,
		779 XP_034884292_1_Mirounga_leonina,
		780 XP_034953096_1_Zootoca_vivipara,
		781 XP_034975937_1_Zootoca_vivipara,
		782 XP_035108548_1_Callithrix_jacchus,
		783 XP_035111378_1_Callithrix_jacchus,
		784 XP_035170163_1_Oxyura_jamaicensis,
		785 XP_035200520_1_Oxyura_jamaicensis,
		786 XP_035427469_1_Cygnus_atratus,
		787 XP_035571831_1_Canis_lupus_dingo,
		788 XP_035880991_1_Phyllostomus_discolor,
		789 XP_035945638_1_Halichoerus_grypus,
		790 XP_035973530_1_Halichoerus_grypus,
		791 XP_036038466_1_Onychomys_torridus,
		792 XP_036079706_1_Rousettus_aegyptiacus,
		793 XP_036108337_1_Molossus_molossus,
		794 XP_036152353_1_Myotis_myotis,
		795 XP_036163388_1_Myotis_myotis,
		796 XP_036240614_1_Molothrus_ater,
		797 XP_036260685_1_Molothrus_ater,
		798 XP_036311362_1_Pipistrellus_kuhlii,
		799 XP_036316875_1_Pipistrellus_kuhlii,
		800 XP_036599541_1_Trichosurus_vulpecula,
		801 XP_036616568_1_Trichosurus_vulpecula,
		802 XP_036722300_1_Balaenoptera_musculus,
		803 XP_036738603_1_Manis_pentadactyla,
		804 XP_036765983_1_Manis_pentadactyla,
		805 XP_036864937_1_Manis_javanica,
		806 XP_036923821_1_Sturnira_hondurensis,
		807 XP_037002859_1_Artibeus_jamaicensis,
		808 XP_037016038_1_Artibeus_jamaicensis,
		809 XP_037236674_1_Falco_rusticolus,
		810 XP_037599404_1_Cebus_imitator,
		811 XP_037701495_1_Choloepus_didactylus,
		812 XP_037841154_1_Chlorocebus_sabaeus,
		813 XP_038175880_1_Arvicola_amphibius,
		814 XP_038237693_1_Dermochelys_coriacea,
		815 XP_038522238_1_Canis_lupus_familiaris,
		816 XP_038603243_1_Tachyglossus_aculeatus,
		817 XP_038623771_1_Tachyglossus_aculeatus,
		818 XP_038629974_1_Scyliorhinus_canicula,
		819 XP_039104244_1_Hyaena_hyaena,
		820 XP_039194635_1_Crotalus_tigris,
		821 XP_039223167_1_Crotalus_tigris,
		822 XP_039317568_1_Saimiri_boliviensis_boliviensis,
		823 XP_039365297_1_Mauremys_reevesii,
		824 XP_039376257_1_Mauremys_reevesii,
		825 XP_039573783_1_Passer_montanus,
		826 XP_039583486_1_Passer_montanus,
		827 XP_039619758_1_Polypterus_senegalus,
		828 XP_039730053_1_Pteropus_giganteus,
		829 XP_039732735_1_Pteropus_giganteus,
		830 XP_039910831_1_Hirundo_rustica,
		831 XP_040090886_1_Oryx_dammah,
		832 XP_040120096_1_Oryx_dammah,
		833 XP_040181776_1_Rana_temporaria,
		834 XP_040276107_1_Bufo_bufo,
		835 XP_040314080_1_Puma_yagouaroundi,
		836 XP_040429005_1_Cygnus_olor,
		837 XP_040443157_1_Falco_naumanni,
		838 XP_040514545_1_Gallus_gallus,
		839 XP_040595358_1_Mesocricetus_auratus,
		840 XP_041036036_1_Carcharodon_carcharias,
		841 XP_041266859_1_Onychostruthus_taczanowskii,
		842 XP_041275781_1_Onychostruthus_taczanowskii,
		843 XP_041319811_1_Pyrgilauda_ruficollis,
		844 XP_042637531_1_Orycteropus_afer_afer,
		845 XP_043538348_1_Chiloscyllium_plagiosum,
		846 XP_043849802_1_Dromiciops_gliroides
		;
	Tree tree_1 = ((((((312:0.009934,(326:0.05837,(406:0.031777,228:0.04532):0.014285):0.008329):0.008206,(292:0.014725,(639:0.011173,((752:0.006271,457:0.023766):0.009906,(451:0.002022,(453:0.000402,296:0.015417):0.000725):0.011071):0.00761):0.029421):0.007549):0.003711,(785:0.017875,(744:0,(488:0.014972,197:0):0.002954):0.005829):0.015244):0.021175,((((389:0.018598,183:0.003063):0.003029,(153:0.009…
End;
