## Supplementary file 3 for "Varying selection pressure for a Na^+^ sensing site in epithelial Na^+^ channel subunits reflect divergent roles in Na^+^ homeostasis"

AAI25075_1_Homo_sapiens	1	0
AAI69904_1_Xenopus_laevis	0	1
AAM53957_1_Lithobates_catesbeianus	0	1
AAS00455_1_Oryctolagus_cuniculus	0	1
BAE16707_1_Rhinella_marina	0	1
BAI45878_1_synthetic_construct	0	1
CAB64910_1_Cavia_porcellus	0	1
CAD7670422_1_Nyctereutes_procyonoides	0	1
CAD7689419_1_Nyctereutes_procyonoides	1	1
CAF4873988_1_Ranitomeya_imitator	0	1
ELK23616_1_Myotis_davidii	1	1
EPQ12362_1_Myotis_brandtii	0	1
ETE61106_1_Ophiophagus_hannah	0	1
GCF49088_1_Paroedura_picta	1	1
GCF53442_1_Paroedura_picta	0	1
KAB0341096_1_Muntiacus_muntjak	1	1
KAB0353011_1_Muntiacus_muntjak	0	1
KAB0354034_1_Muntiacus_reevesi	1	1
KAB0395735_1_Balaenoptera_physalus	0	-
KAF0882719_1_Crocuta_crocuta	0	1
KAF1399825_1_Spheniscus_magellanicus	1	1
KAF1442053_1_Pygoscelis_papua	1	1
KAF1469511_1_Megadyptes_antipodes_antipodes	0	1
KAF1474385_1_Eudyptula_novaehollandiae	1	1
KAF1511665_1_Eudyptula_albosignata	0	1
KAF1519152_1_Eudyptes_sclateri	0	1
KAF1533217_1_Eudyptula_albosignata	1	1
KAF1598945_1_Eudyptes_pachyrhynchus	0	1
KAF1657190_1_Eudyptes_robustus	1	1
KAF1661705_1_Aptenodytes_patagonicus	1	1
KAF1673280_1_Pygoscelis_papua	0	1
KAF2981649_1_Melospiza_melodia_maxima	0	1
KAF2985723_1_Melospiza_melodia_maxima	1	0
KAF3820439_1_Mirounga_leonina	1	0
KAF4018533_1_Cervus_hanglu_yarkandensis	1	1
KAF4022875_1_Cervus_hanglu_yarkandensis	0	1
KAF4804887_1_Turdus_rufiventris	0	1
KAF5912361_1_Diceros_bicornis_minor	0	1
KAF5927193_1_Diceros_bicornis_minor	1	1
KAF6339749_1_Rhinolophus_ferrumequinum	0	1
KAF6394943_1_Molossus_molossus	1	1
KAF6497634_1_Rousettus_aegyptiacus	0	1
KAG0118240_1_Lamprotornis_superbus	0	1
KAG5212611_1_Ovis_aries	0	1
KFO05370_1_Balearica_regulorum_gibbericeps	0	1
KFO20244_1_Fukomys_damarensis	0	1
KFO57758_1_Corvus_brachyrhynchos	0	1
KFO80481_1_Cuculus_canorus	0	1
KFP16250_1_Egretta_garzetta	0	1
KFP26484_1_Colius_striatus	0	1
KFP29097_1_Colius_striatus	1	1
KFP44851_1_Chlamydotis_macqueenii	0	1
KFP50332_1_Cathartes_aura	1	1
KFQ09921_1_Leptosomus_discolor	0	1
KFQ14849_1_Leptosomus_discolor	1	1
KFQ18174_1_Merops_nubicus	0	1
KFQ46795_1_Nestor_notabilis	1	1
KFQ47349_1_Nestor_notabilis	0	1
KFQ85501_1_Phoenicopterus_ruber_ruber	1	1
KFQ90921_1_Nipponia_nippon	0	1
KFU84168_1_Chaetura_pelagica	0	1
KFU95381_1_Chaetura_pelagica	1	1
KFV03165_1_Tauraco_erythrolophus	0	1
KFV05873_1_Pterocles_gutturalis	1	1
KFV47250_1_Gavia_stellata	1	1
KFV55930_1_Gavia_stellata	0	1
KFV72326_1_Dryobates_pubescens	1	1
KFV86516_1_Struthio_camelus_australis	0	1
KFW00191_1_Eurypyga_helias	0	1
KFW74090_1_Manacus_vitellinus	0	1
KFZ55580_1_Podiceps_cristatus	0	1
KFZ57524_1_Podiceps_cristatus	1	1
KFZ63672_1_Antrostomus_carolinensis	0	1
KGL82287_1_Tinamus_guttatus	0	1
KGL87116_1_Charadrius_vociferus	0	1
KQK78168_1_Amazona_aestiva	0	1
KYO22283_1_Alligator_mississippiensis	0	1
MXQ98601_1_Bos_mutus	0	1
NP_001009072_1_Pan_troglodytes	1	0
NP_001029_1_Homo_sapiens	0	1
NP_001082645_1_Xenopus_laevis	1	1
NP_001184124_1_Xenopus_tropicalis	0	1
NP_035454_2_Mus_musculus	0	1
NP_113736_1_Rattus_norvegicus	0	1
NWH22444_1_Grus_americana	0	1
NWH35207_1_Chloropsis_hardwickii	0	1
NWH41556_1_Chloropsis_hardwickii	1	0
NWH45437_1_Fregata_magnificens	0	1
NWH51152_1_Fregata_magnificens	1	1
NWH66415_1_Geococcyx_californianus	0	1
NWH66695_1_Geococcyx_californianus	1	1
NWH73335_1_Piaya_cayana	0	1
NWH88031_1_Aegithalos_caudatus	0	1
NWH98596_1_Tichodroma_muraria	1	0
NWI07377_1_Tichodroma_muraria	0	1
NWI14039_1_Crypturellus_soui	0	1
NWI20306_1_Crypturellus_soui	1	1
NWI24873_1_Sula_dactylatra	0	1
NWI29419_1_Sula_dactylatra	1	1
NWI48106_1_Picathartes_gymnocephalus	1	1
NWI50134_1_Calyptomena_viridis	0	1
NWI59237_1_Calyptomena_viridis	1	1
NWI63147_1_Todus_mexicanus	1	1
NWI79874_1_Dryoscopus_gambensis	0	1
NWI81927_1_Dryoscopus_gambensis	1	1
NWI84702_1_Pitta_sordida	1	1
NWI95572_1_Pitta_sordida	0	1
NWJ02209_1_Crypturellus_undulatus	0	1
NWQ54830_1_Melospiza_melodia	0	1
NWQ58280_1_Melospiza_melodia	1	0
NWQ59139_1_Neopipo_cinnamomea	1	1
NWQ60918_1_Neopipo_cinnamomea	0	1
NWQ80800_1_Columbina_picui	0	1
NWQ82484_1_Columbina_picui	1	1
NWQ88663_1_Burhinus_bistriatus	0	1
NWQ93322_1_Burhinus_bistriatus	1	1
NWR12182_1_Sinosuthora_webbiana	0	1
NWR15114_1_Emberiza_fucata	0	1
NWR29693_1_Tachuris_rubrigastra	1	1
NWR31684_1_Tachuris_rubrigastra	0	1
NWR41742_1_Regulus_satrapa	1	1
NWR44172_1_Regulus_satrapa	0	1
NWR59579_1_Bucorvus_abyssinicus	1	1
NWR65272_1_Bucorvus_abyssinicus	0	1
NWR77714_1_Centropus_unirufus	0	1
NWR85171_1_Furnarius_figulus	1	1
NWR85376_1_Furnarius_figulus	0	1
NWS08346_1_Motacilla_alba	0	1
NWS17542_1_Pachyramphus_minor	1	1
NWS31428_1_Polioptila_caerulea	0	1
NWS43684_1_Probosciger_aterrimus	1	1
NWS46959_1_Probosciger_aterrimus	0	1
NWS51256_1_Chunga_burmeisteri	0	1
NWS54375_1_Chunga_burmeisteri	1	1
NWS69582_1_Crotophaga_sulcirostris	1	1
NWS70893_1_Crotophaga_sulcirostris	0	1
NWS85360_1_Toxostoma_redivivum	0	1
NWT03127_1_Mionectes_macconnelli	0	1
NWT21158_1_Vireo_altiloquus	0	1
NWT27697_1_Cardinalis_cardinalis	0	1
NWT30580_1_Cardinalis_cardinalis	1	0
NWT41978_1_Chroicocephalus_maculipennis	1	1
NWT60588_1_Erythrocercus_mccallii	0	1
NWT70045_1_Prunella_himalayana	0	1
NWT90449_1_Lanius_ludovicianus	1	1
NWT97823_1_Urocynchramus_pylzowi	0	1
NWU01473_1_Urocynchramus_pylzowi	1	-
NWU11556_1_Cephalopterus_ornatus	1	1
NWU14308_1_Cephalopterus_ornatus	0	1
NWU28798_1_Platysteira_castanea	0	1
NWU43289_1_Hylia_prasina	0	1
NWU46356_1_Dromas_ardeola	0	1
NWU48592_1_Dromas_ardeola	1	1
NWU63913_1_Pterocles_burchelli	0	1
NWU75946_1_Onychorhynchus_coronatus	0	1
NWU79396_1_Onychorhynchus_coronatus	1	1
NWU91471_1_Upupa_epops	1	1
NWU98705_1_Upupa_epops	0	1
NWV26461_1_Origma_solitaria	0	1
NWV34160_1_Grantiella_picta	0	1
NWV52805_1_Daphoenositta_chrysoptera	1	1
NWV55368_1_Daphoenositta_chrysoptera	0	1
NWV77641_1_Dasyornis_broadbenti	1	1
NWV99658_1_Machaerirhynchus_nigripectus	1	1
NWW01231_1_Oreocharis_arfaki	0	1
NWW10308_1_Oreocharis_arfaki	1	1
NWW18378_1_Falcunculus_frontatus	1	1
NWW39699_1_Panurus_biarmicus	0	1
NWW51359_1_Pedionomus_torquatus	1	1
NWW53103_1_Pedionomus_torquatus	0	1
NWW65201_1_Ifrita_kowaldi	1	1
NWW69788_1_Climacteris_rufus	0	1
NWW74589_1_Climacteris_rufus	1	1
NWW84520_1_Rhynochetos_jubatus	0	1
NWW88250_1_Rhynochetos_jubatus	1	1
NWX04113_1_Caloenas_nicobarica	1	1
NWX04980_1_Caloenas_nicobarica	0	1
NWX11496_1_Aegotheles_bennettii	0	1
NWX22426_1_Aegotheles_bennettii	1	1
NWX27846_1_Notiomystis_cincta	0	1
NWX47620_1_Steatornis_caripensis	1	1
NWX48982_1_Steatornis_caripensis	0	1
NWX69072_1_Alca_torda	1	1
NWX74339_1_Alca_torda	0	1
NWX88720_1_Nothoprocta_pentlandii	1	1
NWY02795_1_Nothoprocta_ornata	0	1
NWY17777_1_Aphelocoma_coerulescens	1	1
NWY21200_1_Aphelocoma_coerulescens	0	1
NWY35867_1_Pheucticus_melanocephalus	1	0
NWY46574_1_Sylvia_atricapilla	0	1
NWY49179_1_Chionis_minor	0	1
NWY49930_1_Chionis_minor	1	1
NWY71362_1_Erithacus_rubecula	0	1
NWY91400_1_Loxia_curvirostra	0	1
NWY94550_1_Loxia_curvirostra	1	0
NWZ04732_1_Agelaius_phoeniceus	0	1
NWZ23027_1_Asarcornis_scutulata	1	1
NWZ38267_1_Brachypodius_atriceps	0	1
NWZ43822_1_Brachypodius_atriceps	1	1
NWZ55270_1_Haliaeetus_albicilla	0	1
NWZ71749_1_Acrocephalus_arundinaceus	0	1
NWZ99126_1_Nesospiza_acunhae	0	1
NXA02619_1_Nesospiza_acunhae	1	0
NXA02983_1_Sapayoa_aenigma	1	1
NXA05856_1_Sapayoa_aenigma	0	1
NXA23828_1_Ibidorhyncha_struthersii	0	1
NXA24214_1_Ibidorhyncha_struthersii	1	1
NXA40278_1_Eudromia_elegans	1	1
NXA41911_1_Eudromia_elegans	0	1
NXA51988_1_Nothocercus_julius	1	1
NXA53269_1_Nothocercus_julius	0	1
NXA59613_1_Mohoua_ochrocephala	1	1
NXA79278_1_Thryothorus_ludovicianus	0	1
NXB10590_1_Cnemophilus_loriae	0	1
NXB21694_1_Rhagologus_leucostigma	1	1
NXB26900_1_Rhagologus_leucostigma	0	1
NXB36200_1_Eulacestoma_nigropectus	1	1
NXB39457_1_Eulacestoma_nigropectus	0	1
NXB47611_1_Leucopsar_rothschildi	0	1
NXB55468_1_Struthidea_cinerea	0	1
NXB60724_1_Struthidea_cinerea	1	1
NXB75263_1_Donacobius_atricapilla	0	1
NXB89315_1_Vidua_chalybeata	0	1
NXC09617_1_Orthonyx_spaldingii	0	1
NXC12166_1_Corythaeola_cristata	1	1
NXC21801_1_Corythaeola_cristata	0	1
NXC28707_1_Campylorhamphus_procurvoides	1	1
NXC46646_1_Penelope_pileata	1	1
NXC54822_1_Aleadryas_rufinucha	0	1
NXC69615_1_Anhinga_anhinga	1	1
NXC83231_1_Cercotrichas_coryphoeus	0	1
NXD10910_1_Nothocercus_nigrocapillus	1	1
NXD14816_1_Nothocercus_nigrocapillus	0	1
NXD21605_1_Elachura_formosa	0	1
NXD43953_1_Copsychus_sechellarum	0	1
NXD54317_1_Corvus_moneduloides	0	1
NXD62470_1_Eolophus_roseicapilla	0	1
NXD65719_1_Eolophus_roseicapilla	1	1
NXD79678_1_Halcyon_senegalensis	1	1
NXD85144_1_Halcyon_senegalensis	0	1
NXD90565_1_Chaetorhynchus_papuensis	0	1
NXE01244_1_Chaetorhynchus_papuensis	1	1
NXE15550_1_Lophotis_ruficrista	1	1
NXE20016_1_Ardeotis_kori	1	1
NXE26039_1_Ardeotis_kori	0	1
NXE37449_1_Ptilorrhoa_leucosticta	0	1
NXE42273_1_Ptilorrhoa_leucosticta	1	1
NXE54182_1_Casuarius_casuarius	0	1
NXE61075_1_Calcarius_ornatus	0	1
NXE80541_1_Cochlearius_cochlearius	1	1
NXE81667_1_Cochlearius_cochlearius	0	1
NXE94837_1_Menura_novaehollandiae	1	1
NXE95198_1_Menura_novaehollandiae	0	1
NXF08430_1_Smithornis_capensis	0	1
NXF09216_1_Smithornis_capensis	1	1
NXF23647_1_Rhodinocichla_rosea	0	1
NXF30417_1_Nyctibius_bracteatus	1	1
NXF36768_1_Nyctibius_bracteatus	0	1
NXF45845_1_Oceanites_oceanicus	0	1
NXF63850_1_Ciccaba_nigrolineata	1	1
NXF70318_1_Ciccaba_nigrolineata	0	1
NXF79461_1_Sclerurus_mexicanus	0	1
NXF80337_1_Sclerurus_mexicanus	1	1
NXF94041_1_Eubucco_bourcierii	0	1
NXF95656_1_Eubucco_bourcierii	1	1
NXG00712_1_Sakesphorus_luctuosus	0	1
NXG17167_1_Grallaria_varia	0	1
NXG34143_1_Dromaius_novaehollandiae	0	1
NXG45394_1_Psilopogon_haemacephalus	1	1
NXG48267_1_Psilopogon_haemacephalus	0	1
NXG55329_1_Hemiprocne_comata	0	1
NXG80832_1_Baryphthengus_martii	1	1
NXG83226_1_Stercorarius_parasiticus	0	1
NXG85551_1_Stercorarius_parasiticus	1	1
NXH02221_1_Loxia_leucoptera	0	1
NXH12505_1_Bucco_capensis	1	1
NXH33867_1_Myiagra_hebetior	1	1
NXH51008_1_Dicaeum_eximium	0	1
NXH57894_1_Rhabdornis_inornatus	0	1
NXH73310_1_Oceanodroma_tethys	0	1
NXH77130_1_Oceanodroma_tethys	1	1
NXH84759_1_Edolisoma_coerulescens	0	1
NXH85680_1_Edolisoma_coerulescens	1	1
NXH99391_1_Pachycephala_philippinensis	0	1
NXI10127_1_Irena_cyanogastra	0	1
NXI26858_1_Sterrhoptilus_dennistouni	0	1
NXI35165_1_Galbula_dea	0	1
NXI40105_1_Galbula_dea	1	1
NXI56916_1_Chloroceryle_aenea	0	1
NXI58284_1_Chloroceryle_aenea	1	1
NXI67393_1_Anseranas_semipalmata	0	1
NXI71067_1_Anseranas_semipalmata	1	1
NXI83294_1_Rhipidura_dahli	0	1
NXI90373_1_Psophia_crepitans	1	1
NXI91101_1_Psophia_crepitans	0	1
NXJ05299_1_Odontophorus_gujanensis	1	1
NXJ09915_1_Odontophorus_gujanensis	0	1
NXJ25911_1_Dicrurus_megarhynchus	1	1
NXJ27103_1_Dicrurus_megarhynchus	0	1
NXJ37922_1_Ciconia_maguari	1	1
NXJ43793_1_Ciconia_maguari	0	1
NXJ44711_1_Spizaetus_tyrannus	0	1
NXJ48698_1_Spizaetus_tyrannus	1	1
NXJ64910_1_Rostratula_benghalensis	1	1
NXJ78550_1_Trogon_melanurus	0	1
NXJ82532_1_Trogon_melanurus	1	1
NXJ94082_1_Corythaixoides_concolor	0	1
NXK16322_1_Arenaria_interpres	1	1
NXK19429_1_Arenaria_interpres	0	1
NXK36217_1_Piprites_chloris	1	1
NXK39974_1_Piprites_chloris	0	1
NXK56546_1_Chauna_torquata	1	1
NXK71394_1_Amazona_guildingii	0	1
NXK81785_1_Amazona_guildingii	1	1
NXK86059_1_Formicarius_rufipectus	0	1
NXK92902_1_Formicarius_rufipectus	1	1
NXL12165_1_Mesembrinibis_cayennensis	1	1
NXL24361_1_Setophaga_kirtlandii	0	1
NXL27695_1_Glaucidium_brasilianum	1	1
NXL30616_1_Glaucidium_brasilianum	0	1
NXL46488_1_Podilymbus_podiceps	0	1
NXL46643_1_Podilymbus_podiceps	1	1
NXL57152_1_Chordeiles_acutipennis	1	1
NXL82356_1_Leptocoma_aspasia	0	1
NXL83370_1_Alectura_lathami	0	1
NXL95324_1_Alectura_lathami	1	1
NXM03259_1_Tyrannus_savana	0	1
NXM03285_1_Tyrannus_savana	1	1
NXM32830_1_Oxyruncus_cristatus	1	1
NXM36863_1_Oxyruncus_cristatus	0	1
NXM41369_1_Gymnorhina_tibicen	1	1
NXM60132_1_Illadopsis_cleaveri	0	1
NXM73179_1_Serilophus_lunatus	0	1
NXM76250_1_Serilophus_lunatus	1	1
NXM80841_1_Oenanthe_oenanthe	0	1
NXM93974_1_Sylvia_borin	0	1
NXN10718_1_Indicator_maculatus	0	1
NXN18134_1_Indicator_maculatus	1	1
NXN40788_1_Rhinoptilus_africanus	1	1
NXN46301_1_Rhinoptilus_africanus	0	1
NXN50236_1_Rynchops_niger	1	1
NXN53830_1_Rynchops_niger	0	1
NXN72093_1_Himantopus_himantopus	0	1
NXN76312_1_Himantopus_himantopus	1	1
NXN88056_1_Bombycilla_garrulus	0	1
NXN91853_1_Rhinopomastus_cyanomelas	0	1
NXN98538_1_Rhinopomastus_cyanomelas	1	1
NXO11773_1_Oriolus_oriolus	0	1
NXO12356_1_Oriolus_oriolus	1	1
NXO21296_1_Cisticola_juncidis	1	1
NXO24742_1_Cisticola_juncidis	0	1
NXO44802_1_Locustella_ochotensis	0	1
NXO46941_1_Aramus_guarauna	1	1
NXO55305_1_Aramus_guarauna	0	1
NXO68956_1_Phainopepla_nitens	0	1
NXO78329_1_Sitta_europaea	0	1
NXO91443_1_Certhia_brachydactyla	0	1
NXP05103_1_Thinocorus_orbignyianus	0	1
NXP14533_1_Thinocorus_orbignyianus	1	1
NXP27102_1_Scytalopus_superciliaris	1	1
NXP27132_1_Scytalopus_superciliaris	0	1
NXP44749_1_Heliornis_fulica	1	1
NXP56696_1_Heliornis_fulica	0	1
NXP56976_1_Chloropsis_cyanopogon	0	1
NXP65661_1_Chloropsis_cyanopogon	1	0
NXP81238_1_Ramphastos_sulfuratus	1	1
NXP92782_1_Passerina_amoena	0	1
NXP97228_1_Vidua_macroura	0	1
NXQ09923_1_Peucedramus_taeniatus	0	1
NXQ26196_1_Alaudala_cheleensis	1	1
NXQ44845_1_Catharus_fuscescens	0	1
NXQ54749_1_Anthoscopus_minutus	0	1
NXQ72869_1_Quiscalus_mexicanus	0	1
NXQ81407_1_Nyctibius_grandis	1	1
NXQ94816_1_Sagittarius_serpentarius	1	1
NXR00828_1_Sagittarius_serpentarius	0	1
NXR18441_1_Cinclus_mexicanus	0	1
NXR47386_1_Hippolais_icterina	0	1
NXR73955_1_Pycnonotus_jocosus	0	1
NXS12199_1_Neodrepanis_coruscans	0	1
NXS30343_1_Pomatostomus_ruficeps	0	1
NXS47091_1_Balaeniceps_rex	1	1
NXS50186_1_Balaeniceps_rex	0	1
NXS54209_1_Brachypteracias_leptosomus	1	1
NXS71236_1_Pandion_haliaetus	0	1
NXS75091_1_Pandion_haliaetus	1	1
NXS82496_1_Erpornis_zantholeuca	1	1
NXS84048_1_Erpornis_zantholeuca	0	1
NXS93465_1_Jacana_jacana	1	1
NXT01513_1_Jacana_jacana	0	1
NXT17992_1_Syrrhaptes_paradoxus	1	1
NXT19455_1_Syrrhaptes_paradoxus	0	1
NXT42957_1_Pelecanoides_urinatrix	1	1
NXT47411_1_Pluvianellus_socialis	0	1
NXT58126_1_Pluvianellus_socialis	1	1
NXT72033_1_Chaetops_frenatus	0	1
NXT81529_1_Zapornia_atra	1	1
NXT82576_1_Zapornia_atra	0	1
NXT87286_1_Anhinga_rufa	0	1
NXT88645_1_Anhinga_rufa	1	1
NXU03492_1_Buphagus_erythrorhynchus	0	1
NXU10683_1_Pardalotus_punctatus	0	1
NXU28145_1_Thalassarche_chlororhynchos	1	1
NXU36996_1_Drymodes_brunneopygia	0	1
NXU45387_1_Drymodes_brunneopygia	1	1
NXU47721_1_Turnix_velox	1	1
NXU50974_1_Turnix_velox	0	1
NXU73667_1_Oreotrochilus_melanogaster	0	1
NXU76082_1_Oreotrochilus_melanogaster	1	1
NXU83966_1_Xiphorhynchus_elegans	0	1
NXU88294_1_Xiphorhynchus_elegans	1	1
NXU98617_1_Cettia_cetti	0	1
NXV19368_1_Cepphus_grylle	0	1
NXV35382_1_Rissa_tridactyla	1	1
NXV36933_1_Rissa_tridactyla	0	1
NXV47839_1_Uria_aalge	0	1
NXV51397_1_Uria_aalge	1	1
NXV87018_1_Calonectris_borealis	1	1
NXV91171_1_Calonectris_borealis	0	1
NXW05858_1_Fregetta_grallaria	1	1
NXW13522_1_Circaetus_pectoralis	1	1
NXW31000_1_Phaetusa_simplex	0	1
NXW37782_1_Phaetusa_simplex	1	1
NXW41374_1_Nyctiprogne_leucopyga	0	1
NXW43319_1_Nyctiprogne_leucopyga	1	1
NXW59852_1_Eurystomus_gularis	0	1
NXW61853_1_Eurystomus_gularis	1	1
NXW74284_1_Hirundo_rustica	1	1
NXW92259_1_Alopecoenas_beccarii	0	1
NXX00132_1_Larus_smithsonianus	0	1
NXX15905_1_Podargus_strigoides	1	1
NXX32576_1_Nicator_chloris	0	1
NXX46869_1_Tricholaema_leucomelas	0	1
NXX50580_1_Tricholaema_leucomelas	1	1
NXX53574_1_Scopus_umbretta	0	1
NXX65290_1_Spizella_passerina	0	1
NXX75109_1_Urocolius_indicus	1	1
NXX75583_1_Urocolius_indicus	0	1
NXX98496_1_Centropus_bengalensis	0	1
NXY35261_1_Pomatorhinus_ruficollis	0	1
NXY47806_1_Ceuthmochares_aereus	0	1
NXY66931_1_Callaeas_wilsoni	0	1
NXY72737_1_Glareola_pratincola	1	1
NXY79587_1_Glareola_pratincola	0	1
NXY91382_1_Ceyx_cyanopectus	1	1
OPJ69346_1_Patagioenas_fasciata_monilis	0	1
OPJ86087_1_Patagioenas_fasciata_monilis	1	1
OWK04048_1_Cervus_elaphus_hippelaphus	0	-
OWK08439_1_Cervus_elaphus_hippelaphus	1	1
OWK53309_1_Lonchura_striata_domestica	1	0
OXB60992_1_Callipepla_squamata	1	1
OXB76261_1_Colinus_virginianus	0	1
OXB78169_1_Colinus_virginianus	1	1
PKU37096_1_Limosa_lapponica_baueri	0	1
PNJ04390_1_Pongo_abelii	1	0
PNJ30215_1_Pongo_abelii	0	1
POI33736_1_Bambusicola_thoracicus	1	1
QGN65848_1_Lepus_yarkandensis	0	1
RLV99042_1_Chloebia_gouldiae	0	1
RMB91608_1_Hirundo_rustica_rustica	1	1
TEA30503_1_Sousa_chinensis	0	1
TFK01472_1_Platysternon_megacephalum	0	1
TFK13677_1_Platysternon_megacephalum	1	1
TKC52160_1_Monodon_monoceros	0	1
TRZ15383_1_Zosterops_borbonicus	0	1
VFV18502_1_Lynx_pardinus	0	1
VFV29629_1_Lynx_pardinus	1	1
VTJ64549_1_Marmota_monax	0	1
XP_001512591_3_Ornithorhynchus_anatinus	0	1
XP_002193500_4_Taeniopygia_guttata	0	1
XP_003226512_1_Anolis_carolinensis	0	1
XP_003410832_2_Loxodonta_africana	0	1
XP_003461599_2_Cavia_porcellus	1	0
XP_003796461_2_Otolemur_garnettii	0	1
XP_003820365_2_Pan_paniscus	0	1
XP_004024514_3_Gorilla_gorilla_gorilla	1	0
XP_004387318_1_Trichechus_manatus_latirostris	0	1
XP_004438792_2_Ceratotherium_simum_simum	0	1
XP_004596510_1_Ochotona_princeps	0	1
XP_004607225_1_Sorex_araneus	1	0
XP_004610673_1_Sorex_araneus	0	1
XP_004639733_1_Octodon_degus	1	0
XP_004657476_1_Jaculus_jaculus	1	1
XP_004692925_1_Condylura_cristata	0	1
XP_004708279_2_Echinops_telfairi	0	1
XP_004766774_1_Mustela_putorius_furo	0	1
XP_004863993_1_Heterocephalus_glaber	1	0
XP_005008876_2_Anas_platyrhynchos	1	1
XP_005038511_1_Ficedula_albicollis	0	1
XP_005143759_2_Melopsittacus_undulatus	1	1
XP_005146707_3_Melopsittacus_undulatus	0	1
XP_005217258_1_Bos_taurus	1	1
XP_005238076_1_Falco_peregrinus	1	1
XP_005338417_1_Ictidomys_tridecemlineatus	0	1
XP_005378822_1_Chinchilla_lanigera	0	1
XP_005404383_1_Chinchilla_lanigera	1	0
XP_005420651_1_Geospiza_fortis	0	1
XP_005486121_1_Zonotrichia_albicollis	0	1
XP_005506326_1_Columba_livia	0	1
XP_005523910_2_Pseudopodoces_humilis	0	1
XP_005569956_1_Macaca_fascicularis	0	1
XP_005637311_1_Canis_lupus_familiaris	0	1
XP_005888969_1_Bos_mutus	1	1
XP_005986143_1_Latimeria_chalumnae	1	1
XP_006009076_1_Latimeria_chalumnae	0	1
XP_006065845_1_Bubalus_bubalis	0	1
XP_006067018_1_Bubalus_bubalis	1	1
XP_006084203_1_Myotis_lucifugus	0	1
XP_006124236_1_Pelodiscus_sinensis	0	1
XP_006757702_1_Myotis_davidii	0	1
XP_006862728_1_Chrysochloris_asiatica	0	1
XP_006878457_1_Chrysochloris_asiatica	1	1
XP_006886008_1_Elephantulus_edwardii	1	1
XP_006891420_1_Elephantulus_edwardii	0	1
XP_006992162_2_Peromyscus_maniculatus_bairdii	0	1
XP_007061445_2_Chelonia_mydas	0	1
XP_007170321_1_Balaenoptera_acutorostrata_scammoni	0	1
XP_007429678_2_Python_bivittatus	0	1
XP_007525801_1_Erinaceus_europaeus	1	0
XP_007527906_1_Erinaceus_europaeus	0	1
XP_007935387_1_Orycteropus_afer_afer	0	1
XP_007965522_2_Chlorocebus_sabaeus	0	1
XP_008501928_2_Calypte_anna	1	1
XP_008503681_2_Calypte_anna	0	1
XP_008512147_1_Equus_przewalskii	0	1
XP_008529865_1_Equus_przewalskii	1	1
XP_008576389_1_Galeopterus_variegatus	1	1
XP_008588158_1_Galeopterus_variegatus	0	1
XP_008823654_2_Nannospalax_galili	0	1
XP_008850903_2_Nannospalax_galili	1	1
XP_008923882_2_Manacus_vitellinus	1	1
XP_009272513_1_Aptenodytes_forsteri	1	1
XP_009323536_1_Pygoscelis_adeliae	1	1
XP_009327297_1_Pygoscelis_adeliae	0	1
XP_009459285_1_Nipponia_nippon	1	1
XP_009481490_1_Pelecanus_crispus	1	1
XP_009509950_1_Phalacrocorax_carbo	1	1
XP_009510002_1_Phalacrocorax_carbo	0	1
XP_009555057_1_Cuculus_canorus	1	1
XP_009578785_1_Fulmarus_glacialis	1	1
XP_009585900_1_Fulmarus_glacialis	0	1
XP_009645087_1_Egretta_garzetta	1	1
XP_009669810_1_Struthio_camelus_australis	1	1
XP_009693526_1_Cariama_cristata	0	1
XP_009696851_1_Cariama_cristata	1	1
XP_009868858_1_Apaloderma_vittatum	1	1
XP_009887967_1_Charadrius_vociferus	1	1
XP_009897900_1_Dryobates_pubescens	0	1
XP_009910145_1_Haliaeetus_albicilla	1	1
XP_009930503_1_Opisthocomus_hoazin	0	1
XP_009940173_1_Opisthocomus_hoazin	1	1
XP_009967902_2_Tyto_alba_alba	0	1
XP_009988730_1_Tauraco_erythrolophus	1	1
XP_010079085_1_Pterocles_gutturalis	0	1
XP_010120102_1_Chlamydotis_macqueenii	1	1
XP_010133519_1_Buceros_rhinoceros_silvestris	0	1
XP_010135402_1_Buceros_rhinoceros_silvestris	1	1
XP_010156624_1_Eurypyga_helias	1	1
XP_010175753_1_Antrostomus_carolinensis	1	1
XP_010180376_1_Mesitornis_unicolor	0	1
XP_010185680_1_Mesitornis_unicolor	1	1
XP_010210790_1_Tinamus_guttatus	1	1
XP_010295848_1_Phaethon_lepturus	0	1
XP_010298429_1_Balearica_regulorum_gibbericeps	1	1
XP_010348668_2_Saimiri_boliviensis_boliviensis	1	0
XP_010375489_1_Rhinopithecus_roxellana	1	0
XP_010384263_1_Rhinopithecus_roxellana	0	1
XP_010394388_2_Corvus_cornix_cornix	0	1
XP_010575842_1_Haliaeetus_leucocephalus	1	1
XP_010625992_1_Fukomys_damarensis	1	0
XP_010716384_1_Meleagris_gallopavo	0	1
XP_010843500_1_Bison_bison_bison	0	1
XP_010848530_1_Bison_bison_bison	1	1
XP_010956130_1_Camelus_bactrianus	1	1
XP_011375630_1_Pteropus_vampyrus	1	1
XP_011743854_1_Macaca_nemestrina	0	1
XP_011768647_2_Macaca_nemestrina	1	0
XP_011807118_1_Colobus_angolensis_palliatus	0	1
XP_011811772_1_Colobus_angolensis_palliatus	1	0
XP_011838331_1_Mandrillus_leucophaeus	0	1
XP_011857366_1_Mandrillus_leucophaeus	1	0
XP_011886575_1_Cercocebus_atys	1	0
XP_011909850_1_Cercocebus_atys	0	1
XP_012311349_1_Aotus_nancymaae	0	1
XP_012376989_2_Dasypus_novemcinctus	1	0
XP_012384792_1_Dasypus_novemcinctus	0	1
XP_012493336_1_Propithecus_coquereli	0	1
XP_012806664_1_Jaculus_jaculus	0	1
XP_012879047_1_Dipodomys_ordii	0	1
XP_012905866_1_Mustela_putorius_furo	1	0
XP_012922790_1_Heterocephalus_glaber	0	1
XP_013811509_1_Apteryx_mantelli_mantelli	1	1
XP_013813503_1_Apteryx_mantelli_mantelli	0	1
XP_014431009_1_Pelodiscus_sinensis	1	1
XP_014639206_1_Ceratotherium_simum_simum	1	1
XP_014697210_1_Equus_asinus	0	1
XP_014718579_1_Equus_asinus	1	1
XP_014796825_1_Calidris_pugnax	1	1
XP_015006375_2_Macaca_mulatta	0	1
XP_015356212_1_Marmota_marmota_marmota	0	1
XP_015396310_1_Panthera_tigris_altaica	0	1
XP_015398634_1_Panthera_tigris_altaica	1	1
XP_015669540_1_Protobothrops_mucrosquamatus	0	1
XP_015671537_1_Protobothrops_mucrosquamatus	1	1
XP_016077262_1_Miniopterus_natalensis	0	1
XP_017401644_1_Cebus_imitator	0	1
XP_017534879_2_Manis_javanica	1	1
XP_017599463_1_Corvus_brachyrhynchos	1	1
XP_017670120_1_Lepidothrix_coronata	0	1
XP_017681185_1_Lepidothrix_coronata	1	1
XP_017738774_1_Rhinopithecus_bieti	0	1
XP_017750698_1_Rhinopithecus_bieti	1	-
XP_017904088_1_Capra_hircus	0	1
XP_018422874_1_Nanorana_parkeri	0	1
XP_018424177_1_Nanorana_parkeri	1	1
XP_018894070_1_Gorilla_gorilla_gorilla	0	1
XP_019145331_2_Corvus_cornix_cornix	1	1
XP_019316581_1_Panthera_pardus	1	1
XP_019320300_1_Panthera_pardus	0	1
XP_019349363_1_Alligator_mississippiensis	1	1
XP_019367370_1_Gavialis_gangeticus	1	1
XP_019382935_1_Gavialis_gangeticus	0	1
XP_019397131_1_Crocodylus_porosus	1	1
XP_019404508_1_Crocodylus_porosus	0	1
XP_019483267_1_Hipposideros_armiger	0	1
XP_019514039_1_Hipposideros_armiger	1	1
XP_020011157_1_Castor_canadensis	1	0
XP_020143274_1_Microcebus_murinus	0	1
XP_020637654_1_Pogona_vitticeps	1	1
XP_020659815_1_Pogona_vitticeps	0	1
XP_020729446_1_Odocoileus_virginianus_texanus	1	1
XP_020734323_1_Odocoileus_virginianus_texanus	0	1
XP_020827532_1_Phascolarctos_cinereus	1	1
XP_020850002_1_Phascolarctos_cinereus	0	1
XP_020946765_1_Sus_scrofa	0	1
XP_020953090_1_Sus_scrofa	1	1
XP_021046590_1_Mus_pahari	0	1
XP_021137584_1_Columba_livia	1	1
XP_021230336_1_Numida_meleagris	1	1
XP_021252254_1_Numida_meleagris	0	1
XP_021492615_1_Meriones_unguiculatus	0	1
XP_021523120_1_Aotus_nancymaae	1	0
XP_021540026_1_Neomonachus_schauinslandi	1	0
XP_021546481_1_Neomonachus_schauinslandi	0	1
XP_021563524_1_Carlito_syrichta	1	0
XP_021777631_1_Papio_anubis	0	1
XP_022378086_1_Enhydra_lutris_kenyoni	0	1
XP_022433075_1_Delphinapterus_leucas	0	1
XP_023389772_1_Pteropus_vampyrus	0	1
XP_023498785_1_Equus_caballus	0	1
XP_023559504_1_Octodon_degus	0	1
XP_023594556_1_Trichechus_manatus_latirostris	1	1
XP_023795998_1_Cyanistes_caeruleus	0	1
XP_024067843_1_Terrapene_carolina_triunguis	0	1
XP_024203415_1_Pan_troglodytes	0	1
XP_024410648_1_Desmodus_rotundus	1	1
XP_024435334_1_Desmodus_rotundus	0	1
XP_024589219_1_Neophocaena_asiaeorientalis_asiaeorientalis	0	1
XP_024847138_1_Bos_taurus	0	1
XP_025021199_1_Python_bivittatus	1	1
XP_025053925_1_Alligator_sinensis	1	1
XP_025067723_1_Alligator_sinensis	0	1
XP_025242263_1_Theropithecus_gelada	1	0
XP_025258766_1_Theropithecus_gelada	0	1
XP_025317715_2_Canis_lupus_dingo	0	1
XP_025707522_1_Callorhinus_ursinus	0	1
XP_025712406_1_Callorhinus_ursinus	1	1
XP_025786014_1_Puma_concolor	0	1
XP_025851151_1_Vulpes_vulpes	0	1
XP_025862713_1_Vulpes_vulpes	1	1
XP_025910087_1_Nothoprocta_perdicaria	0	1
XP_025956438_1_Dromaius_novaehollandiae	1	1
XP_026358400_1_Ursus_arctos_horribilis	0	1
XP_026515859_1_Terrapene_carolina_triunguis	1	1
XP_026543814_1_Notechis_scutatus	0	1
XP_026569126_1_Pseudonaja_textilis	0	1
XP_026571554_1_Pseudonaja_textilis	1	1
XP_026716676_1_Athene_cunicularia	0	1
XP_026718565_1_Athene_cunicularia	1	1
XP_026916564_1_Acinonyx_jubatus	1	1
XP_026929903_1_Acinonyx_jubatus	0	1
XP_026949156_1_Lagenorhynchus_obliquidens	0	1
XP_027284123_1_Cricetulus_griseus	0	1
XP_027305532_1_Anas_platyrhynchos	0	1
XP_027449566_1_Zalophus_californianus	0	1
XP_027470810_2_Zalophus_californianus	1	1
XP_027509386_1_Corapipo_altera	0	1
XP_027537123_1_Neopelma_chrysocephalum	0	1
XP_027584457_1_Pipra_filicauda	1	1
XP_027586195_1_Pipra_filicauda	0	1
XP_027622342_1_Tupaia_chinensis	1	1
XP_027625032_1_Tupaia_chinensis	0	1
XP_027639571_1_Falco_peregrinus	0	1
XP_027688197_2_Chelonia_mydas	1	1
XP_027694415_1_Vombatus_ursinus	0	1
XP_027711200_1_Vombatus_ursinus	1	1
XP_027741048_1_Empidonax_traillii	0	1
XP_027764760_1_Empidonax_traillii	1	1
XP_027806870_1_Marmota_flaviventris	0	1
XP_027831921_1_Ovis_aries	1	1
XP_027976909_1_Eumetopias_jubatus	0	1
XP_028006132_1_Eptesicus_fuscus	0	1
XP_028016669_1_Eptesicus_fuscus	1	1
XP_028346744_1_Physeter_catodon	0	1
XP_028387699_2_Phyllostomus_discolor	0	1
XP_028568612_1_Podarcis_muralis	0	1
XP_028596662_1_Podarcis_muralis	1	1
XP_028666007_1_Erpetoichthys_calabaricus	0	1
XP_028702982_1_Macaca_mulatta	1	0
XP_028748183_1_Peromyscus_leucopus	0	1
XP_028921777_1_Ornithorhynchus_anatinus	1	0
XP_029436262_1_Rhinatrema_bivittatum	0	1
XP_029801812_1_Suricata_suricatta	1	1
XP_029809617_1_Suricata_suricatta	0	1
XP_029875133_1_Aquila_chrysaetos_chrysaetos	1	1
XP_029876229_1_Aquila_chrysaetos_chrysaetos	0	1
XP_030043259_1_Microcaecilia_unicolor	0	1
XP_030078006_1_Microcaecilia_unicolor	1	0
XP_030090837_1_Serinus_canaria	0	1
XP_030177357_1_Lynx_canadensis	0	1
XP_030327486_1_Strigops_habroptila	0	1
XP_030363702_1_Strigops_habroptila	1	1
XP_030391202_1_Gopherus_evgoodei	0	1
XP_030393490_1_Gopherus_evgoodei	1	1
XP_030660590_1_Nomascus_leucogenys	0	1
XP_030661122_1_Nomascus_leucogenys	1	0
XP_030661123_1_Nomascus_leucogenys	1	0
XP_030690515_1_Globicephala_melas	0	1
XP_030743899_1_Echinops_telfairi	1	1
XP_030806070_1_Camarhynchus_parvulus	0	1
XP_030819914_1_Camarhynchus_parvulus	1	0
XP_031239318_1_Mastomys_coucha	0	1
XP_031300111_1_Camelus_dromedarius	0	1
XP_031319641_1_Camelus_dromedarius	1	1
XP_031466087_1_Phasianus_colchicus	0	1
XP_031519213_1_Papio_anubis	1	0
XP_031529322_1_Vicugna_pacos	1	1
XP_031762206_1_Xenopus_tropicalis	1	1
XP_031790725_1_Piliocolobus_tephrosceles	1	0
XP_031794157_1_Sarcophilus_harrisii	0	1
XP_031818927_1_Sarcophilus_harrisii	1	0
XP_031987350_1_Corvus_moneduloides	1	1
XP_032015265_1_Hylobates_moloch	0	1
XP_032057175_1_Aythya_fuligula	1	1
XP_032063342_1_Aythya_fuligula	0	1
XP_032068406_1_Thamnophis_elegans	0	1
XP_032088084_1_Thamnophis_elegans	1	1
XP_032110434_1_Sapajus_apella	0	1
XP_032117895_1_Sapajus_apella	1	0
XP_032246935_1_Phoca_vitulina	0	1
XP_032271219_1_Phoca_vitulina	1	1
XP_032304611_1_Coturnix_japonica	1	1
XP_032328764_1_Camelus_ferus	0	1
XP_032350794_1_Camelus_ferus	1	1
XP_032450062_1_Lynx_canadensis	1	1
XP_032534773_1_Chiroxiphia_lanceolata	0	1
XP_032564981_1_Chiroxiphia_lanceolata	1	1
XP_032614469_1_Hylobates_moloch	1	0
XP_032621253_1_Chelonoidis_abingdonii	0	1
XP_032635837_1_Chelonoidis_abingdonii	1	1
XP_032719009_1_Lontra_canadensis	1	0
XP_032730688_1_Lontra_canadensis	0	1
XP_032824081_1_Petromyzon_marinus	0	1
XP_032863374_1_Tyto_alba_alba	1	1
XP_032935794_1_Catharus_ustulatus	1	0
XP_033012199_1_Lacerta_agilis	1	1
XP_033079005_1_Trachypithecus_francoisi	0	1
XP_033084661_1_Trachypithecus_francoisi	1	0
XP_033260180_1_Orcinus_orca	0	1
XP_033778426_1_Geotrypetes_seraphini	1	0
XP_033778898_1_Geotrypetes_seraphini	0	1
XP_034266825_1_Pantherophis_guttatus	0	1
XP_034290791_1_Pantherophis_guttatus	1	1
XP_034367600_1_Arvicanthis_niloticus	0	1
XP_034500988_1_Ailuropoda_melanoleuca	0	1
XP_034526906_1_Ailuropoda_melanoleuca	1	1
XP_034609336_1_Trachemys_scripta_elegans	1	1
XP_034643586_1_Trachemys_scripta_elegans	0	1
XP_034884292_1_Mirounga_leonina	0	1
XP_034953096_1_Zootoca_vivipara	0	1
XP_034975937_1_Zootoca_vivipara	1	1
XP_035108548_1_Callithrix_jacchus	1	0
XP_035111378_1_Callithrix_jacchus	0	1
XP_035170163_1_Oxyura_jamaicensis	0	1
XP_035200520_1_Oxyura_jamaicensis	1	1
XP_035427469_1_Cygnus_atratus	0	1
XP_035571831_1_Canis_lupus_dingo	1	1
XP_035880991_1_Phyllostomus_discolor	1	1
XP_035945638_1_Halichoerus_grypus	1	1
XP_035973530_1_Halichoerus_grypus	0	1
XP_036038466_1_Onychomys_torridus	0	1
XP_036079706_1_Rousettus_aegyptiacus	1	1
XP_036108337_1_Molossus_molossus	0	1
XP_036152353_1_Myotis_myotis	0	1
XP_036163388_1_Myotis_myotis	1	1
XP_036240614_1_Molothrus_ater	0	1
XP_036260685_1_Molothrus_ater	1	0
XP_036311362_1_Pipistrellus_kuhlii	0	1
XP_036316875_1_Pipistrellus_kuhlii	1	1
XP_036599541_1_Trichosurus_vulpecula	1	0
XP_036616568_1_Trichosurus_vulpecula	0	1
XP_036722300_1_Balaenoptera_musculus	0	1
XP_036738603_1_Manis_pentadactyla	1	1
XP_036765983_1_Manis_pentadactyla	0	1
XP_036864937_1_Manis_javanica	0	1
XP_036923821_1_Sturnira_hondurensis	0	1
XP_037002859_1_Artibeus_jamaicensis	1	1
XP_037016038_1_Artibeus_jamaicensis	0	1
XP_037236674_1_Falco_rusticolus	1	1
XP_037599404_1_Cebus_imitator	1	0
XP_037701495_1_Choloepus_didactylus	0	0
XP_037841154_1_Chlorocebus_sabaeus	1	0
XP_038175880_1_Arvicola_amphibius	0	1
XP_038237693_1_Dermochelys_coriacea	0	1
XP_038522238_1_Canis_lupus_familiaris	1	1
XP_038603243_1_Tachyglossus_aculeatus	1	0
XP_038623771_1_Tachyglossus_aculeatus	0	1
XP_038629974_1_Scyliorhinus_canicula	0	1
XP_039104244_1_Hyaena_hyaena	1	1
XP_039194635_1_Crotalus_tigris	0	1
XP_039223167_1_Crotalus_tigris	1	1
XP_039317568_1_Saimiri_boliviensis_boliviensis	0	1
XP_039365297_1_Mauremys_reevesii	1	1
XP_039376257_1_Mauremys_reevesii	0	1
XP_039573783_1_Passer_montanus	0	1
XP_039583486_1_Passer_montanus	1	0
XP_039619758_1_Polypterus_senegalus	0	1
XP_039730053_1_Pteropus_giganteus	0	1
XP_039732735_1_Pteropus_giganteus	1	1
XP_039910831_1_Hirundo_rustica	0	1
XP_040090886_1_Oryx_dammah	0	1
XP_040120096_1_Oryx_dammah	1	1
XP_040181776_1_Rana_temporaria	1	1
XP_040276107_1_Bufo_bufo	1	1
XP_040314080_1_Puma_yagouaroundi	1	1
XP_040429005_1_Cygnus_olor	0	1
XP_040443157_1_Falco_naumanni	1	1
XP_040514545_1_Gallus_gallus	0	1
XP_040595358_1_Mesocricetus_auratus	0	1
XP_041036036_1_Carcharodon_carcharias	0	1
XP_041266859_1_Onychostruthus_taczanowskii	0	1
XP_041275781_1_Onychostruthus_taczanowskii	1	0
XP_041319811_1_Pyrgilauda_ruficollis	0	1
XP_042637531_1_Orycteropus_afer_afer	1	1
XP_043538348_1_Chiloscyllium_plagiosum	0	1
XP_043849802_1_Dromiciops_gliroides	1	0
