## Supplementary file 6 for "Varying selection pressure for a Na^+^ sensing site in epithelial Na^+^ channel subunits reflect divergent roles in Na^+^ homeostasis"

#NEXUS
begin taxa;
	dimensions ntax=458;
	taxlabels
	AAI25075_1
	AAI69904_1
	AAM53957_1
	AAS00455_1
	BAE16707_1
	BAI45878_1
	CAB64910_1
	CAD7670422_1
	CAD7689419_1
	CAF4873988_1
	ELK23616_1
	EPQ12362_1
	ETE61106_1
	KAB0341096_1
	KAB0353011_1
	KAB0354034_1
	KAF0882719_1
	KAF1399825_1
	KAF1442053_1
	KAF1469511_1
	KAF1474385_1
	KAF1511665_1
	KAF1519152_1
	KAF1533217_1
	KAF1598945_1
	KAF1657190_1
	KAF1661705_1
	KAF1673280_1
	KAF2981649_1
	KAF2985723_1
	KAF3820439_1
	KAF4018533_1
	KAF4022875_1
	KAF4804887_1
	KAF5912361_1
	KAF5927193_1
	KAF6339749_1
	KAF6394943_1
	KAF6497634_1
	KAG5212611_1
	KFO05370_1
	KFO20244_1
	KFO57758_1
	KFO80481_1
	KFP16250_1
	KFP26484_1
	KFP29097_1
	KFP44851_1
	KFP50332_1
	KFQ09921_1
	KFQ14849_1
	KFQ18174_1
	KFQ46795_1
	KFQ47349_1
	KFQ85501_1
	KFQ90921_1
	KFU84168_1
	KFU95381_1
	KFV03165_1
	KFV05873_1
	KFV47250_1
	KFV55930_1
	KFV72326_1
	KFV86516_1
	KFW00191_1
	KFW74090_1
	KFZ55580_1
	KFZ57524_1
	KFZ63672_1
	KGL82287_1
	KGL87116_1
	KQK78168_1
	KYO22283_1
	NP_001009072_1
	NP_001029_1
	NP_001082645_1
	NP_001184124_1
	NP_113736_1
	OPJ69346_1
	OPJ86087_1
	OWK08439_1
	OWK53309_1
	OXB60992_1
	OXB76261_1
	OXB78169_1
	PKU37096_1
	PNJ04390_1
	PNJ30215_1
	POI33736_1
	QGN65848_1
	RLV99042_1
	RMB91608_1
	TEA30503_1
	TFK01472_1
	TFK13677_1
	TKC52160_1
	TRZ15383_1
	VFV18502_1
	VFV29629_1
	VTJ64549_1
	XP_001512591_3
	XP_003226512_1
	XP_003410832_2
	XP_003461599_2
	XP_003796461_2
	XP_003820365_2
	XP_004024514_3
	XP_004387318_1
	XP_004438792_2
	XP_004596510_1
	XP_004607225_1
	XP_004610673_1
	XP_004639733_1
	XP_004692925_1
	XP_004766774_1
	XP_004863993_1
	XP_005008876_2
	XP_005038511_1
	XP_005143759_2
	XP_005146707_3
	XP_005217258_1
	XP_005238076_1
	XP_005338417_1
	XP_005378822_1
	XP_005404383_1
	XP_005420651_1
	XP_005486121_1
	XP_005506326_1
	XP_005523910_2
	XP_005569956_1
	XP_005637311_1
	XP_005888969_1
	XP_005986143_1
	XP_006009076_1
	XP_006084203_1
	XP_006124236_1
	XP_006757702_1
	XP_006862728_1
	XP_006878457_1
	XP_006886008_1
	XP_006891420_1
	XP_006992162_2
	XP_007061445_2
	XP_007170321_1
	XP_007429678_2
	XP_007525801_1
	XP_007527906_1
	XP_007935387_1
	XP_007965522_2
	XP_008501928_2
	XP_008503681_2
	XP_008512147_1
	XP_008529865_1
	XP_008576389_1
	XP_008588158_1
	XP_008823654_2
	XP_008850903_2
	XP_008923882_2
	XP_009272513_1
	XP_009323536_1
	XP_009327297_1
	XP_009459285_1
	XP_009481490_1
	XP_009509950_1
	XP_009510002_1
	XP_009555057_1
	XP_009578785_1
	XP_009585900_1
	XP_009645087_1
	XP_009669810_1
	XP_009693526_1
	XP_009696851_1
	XP_009868858_1
	XP_009887967_1
	XP_009897900_1
	XP_009910145_1
	XP_009930503_1
	XP_009940173_1
	XP_009988730_1
	XP_010079085_1
	XP_010120102_1
	XP_010133519_1
	XP_010135402_1
	XP_010156624_1
	XP_010175753_1
	XP_010180376_1
	XP_010185680_1
	XP_010210790_1
	XP_010295848_1
	XP_010298429_1
	XP_010348668_2
	XP_010375489_1
	XP_010384263_1
	XP_010575842_1
	XP_010625992_1
	XP_010716384_1
	XP_010843500_1
	XP_010848530_1
	XP_011375630_1
	XP_011743854_1
	XP_011768647_2
	XP_011807118_1
	XP_011811772_1
	XP_011838331_1
	XP_011857366_1
	XP_011886575_1
	XP_011909850_1
	XP_012311349_1
	XP_012376989_2
	XP_012384792_1
	XP_012493336_1
	XP_012879047_1
	XP_012922790_1
	XP_013811509_1
	XP_013813503_1
	XP_014431009_1
	XP_014639206_1
	XP_014697210_1
	XP_014796825_1
	XP_015006375_2
	XP_015356212_1
	XP_015669540_1
	XP_015671537_1
	XP_016077262_1
	XP_017401644_1
	XP_017534879_2
	XP_017599463_1
	XP_017670120_1
	XP_017681185_1
	XP_017738774_1
	XP_017904088_1
	XP_018422874_1
	XP_018424177_1
	XP_018894070_1
	XP_019145331_2
	XP_019316581_1
	XP_019320300_1
	XP_019349363_1
	XP_019367370_1
	XP_019382935_1
	XP_019397131_1
	XP_019404508_1
	XP_019483267_1
	XP_019514039_1
	XP_020011157_1
	XP_020143274_1
	XP_020637654_1
	XP_020659815_1
	XP_020729446_1
	XP_020734323_1
	XP_020827532_1
	XP_020850002_1
	XP_020946765_1
	XP_020953090_1
	XP_021046590_1
	XP_021137584_1
	XP_021230336_1
	XP_021252254_1
	XP_021492615_1
	XP_021523120_1
	XP_021540026_1
	XP_021546481_1
	XP_021563524_1
	XP_021777631_1
	XP_022378086_1
	XP_022433075_1
	XP_023389772_1
	XP_023498785_1
	XP_023559504_1
	XP_023594556_1
	XP_023795998_1
	XP_024067843_1
	XP_024203415_1
	XP_024435334_1
	XP_024589219_1
	XP_024847138_1
	XP_025021199_1
	XP_025053925_1
	XP_025067723_1
	XP_025242263_1
	XP_025258766_1
	XP_025317715_2
	XP_025707522_1
	XP_025712406_1
	XP_025786014_1
	XP_025851151_1
	XP_025862713_1
	XP_025910087_1
	XP_025956438_1
	XP_026515859_1
	XP_026543814_1
	XP_026569126_1
	XP_026571554_1
	XP_026716676_1
	XP_026718565_1
	XP_026916564_1
	XP_026929903_1
	XP_026949156_1
	XP_027284123_1
	XP_027305532_1
	XP_027449566_1
	XP_027470810_2
	XP_027509386_1
	XP_027537123_1
	XP_027584457_1
	XP_027586195_1
	XP_027622342_1
	XP_027625032_1
	XP_027639571_1
	XP_027694415_1
	XP_027711200_1
	XP_027741048_1
	XP_027764760_1
	XP_027806870_1
	XP_027976909_1
	XP_028006132_1
	XP_028016669_1
	XP_028346744_1
	XP_028387699_2
	XP_028568612_1
	XP_028596662_1
	XP_028666007_1
	XP_028702982_1
	XP_028748183_1
	XP_028921777_1
	XP_029436262_1
	XP_029801812_1
	XP_029809617_1
	XP_029875133_1
	XP_029876229_1
	XP_030043259_1
	XP_030078006_1
	XP_030090837_1
	XP_030177357_1
	XP_030327486_1
	XP_030363702_1
	XP_030391202_1
	XP_030393490_1
	XP_030660590_1
	XP_030661122_1
	XP_030661123_1
	XP_030690515_1
	XP_030743899_1
	XP_030806070_1
	XP_030819914_1
	XP_031239318_1
	XP_031300111_1
	XP_031319641_1
	XP_031466087_1
	XP_031519213_1
	XP_031529322_1
	XP_031762206_1
	XP_031790725_1
	XP_031794157_1
	XP_031818927_1
	XP_031987350_1
	XP_032015265_1
	XP_032057175_1
	XP_032063342_1
	XP_032068406_1
	XP_032088084_1
	XP_032110434_1
	XP_032117895_1
	XP_032246935_1
	XP_032271219_1
	XP_032304611_1
	XP_032328764_1
	XP_032350794_1
	XP_032450062_1
	XP_032534773_1
	XP_032564981_1
	XP_032614469_1
	XP_032621253_1
	XP_032635837_1
	XP_032719009_1
	XP_032730688_1
	XP_032824081_1
	XP_032863374_1
	XP_032935794_1
	XP_033012199_1
	XP_033079005_1
	XP_033084661_1
	XP_033260180_1
	XP_033778426_1
	XP_033778898_1
	XP_034266825_1
	XP_034290791_1
	XP_034367600_1
	XP_034500988_1
	XP_034526906_1
	XP_034609336_1
	XP_034643586_1
	XP_034884292_1
	XP_034953096_1
	XP_034975937_1
	XP_035108548_1
	XP_035111378_1
	XP_035170163_1
	XP_035200520_1
	XP_035427469_1
	XP_035571831_1
	XP_035880991_1
	XP_035945638_1
	XP_035973530_1
	XP_036038466_1
	XP_036079706_1
	XP_036108337_1
	XP_036152353_1
	XP_036163388_1
	XP_036240614_1
	XP_036260685_1
	XP_036599541_1
	XP_036616568_1
	XP_036722300_1
	XP_036738603_1
	XP_036765983_1
	XP_036864937_1
	XP_036923821_1
	XP_037002859_1
	XP_037016038_1
	XP_037236674_1
	XP_037599404_1
	XP_037701495_1
	XP_037841154_1
	XP_038175880_1
	XP_038237693_1
	XP_038522238_1
	XP_038603243_1
	XP_038623771_1
	XP_038629974_1
	XP_039104244_1
	XP_039194635_1
	XP_039223167_1
	XP_039317568_1
	XP_039365297_1
	XP_039376257_1
	XP_039573783_1
	XP_039583486_1
	XP_039619758_1
	XP_039730053_1
	XP_039732735_1
	XP_039910831_1
	XP_040090886_1
	XP_040120096_1
	XP_040181776_1
	XP_040276107_1
	XP_040314080_1
	XP_040429005_1
	XP_040443157_1
	XP_040514545_1
	XP_040595358_1
	XP_041036036_1
	XP_041266859_1
	XP_041275781_1
	XP_041319811_1
	XP_042637531_1
	XP_043538348_1
	XP_043849802_1
;
end;
begin trees;
	tree tree_1 = [&R] (XP_004607225_1:0.403821,XP_007525801_1:0.332964,(((((((XP_019514039_1:0.112001,(XP_036079706_1:0.065228,(XP_011375630_1:0.322326,XP_039732735_1:0.008545):0.0273):0.053241):0.004721,((KAF6394943_1:0.149598,(XP_028016669_1:0.028685,(ELK23616_1:0.029612,XP_036163388_1:0.007577):0.043018):0.055067):0.017485,(XP_037002859_1:0.054818,XP_035880991_1:0.079181):0.099109):0.015756):0.01…
end;
